# The Oral Microbiome Is a Population-Scale Readout of the Exposome, Age, and Systemic Health

**DOI:** 10.64898/2026.02.23.707541

**Authors:** Byeongyeon Cho, Aleksandar D. Kostic, Braden T. Tierney, Chirag J. Patel

**Affiliations:** Department of Biomedical Informatics, Harvard Medical School, Boston, MA, USA; Department of Microbiology and Immunobiology, Harvard Medical School, Boston, MA, USA; Section on Pathophysiology and Molecular Pharmacology, Joslin Diabetes Center, Boston, MA, USA; The Two Frontiers Project, Fort Collins, CO, USA

**Keywords:** microbiome, microbiota, oral microbiome, disease associations, machine learning, diet, nutrition, dysbiosis, community composition, exposome

## Abstract

The oral microbiome interfaces humans and the environment and is implicated in diseases from caries to cardiovascular conditions. Yet, few studies systematically interrogate oral taxa associations with the host phenome and exposome in diverse populations. We developed a comprehensive oral microbiome atlas, deploying a Microbiome Association Study (MAS) evaluating relationships between host features including exposome, disease, and physiology and the microbiome in a 10,000-person representative US population. Evaluating demographics, 133 phenotypes, 473 exposures, and 20 disease outcomes across 1,349 taxa yielded >800k relationships and 45,757 FDR-significant associations. Age emerged as a major organizing axis, with genera following non-linear life-course patterns. Oral disease, smoking, and dietary sugar correlated with aciduric and anaerobic taxa, whereas oral health featured oxygen-tolerant *Proteobacteria*. The exposome and cardiovascular/respiratory disease linked to diverse taxa. These results establish the oral microbiome as a sensitive, population-scale indicator of the exposome, phenome, and systemic health.
