## Supplementary material for "The Oral Microbiome Is a Population-Scale Readout of the Exposome, Age, and Systemic Health": N/A: Table_S6 Full list of pairwise wilcoxon results of beta diversity metric per defined group pair.csv

Variable	Metric	Group1	Group2	P_value	P_value_FDR	Significant
CHD	Beta Diversity ( Braycurtis )	control	CHD	7.09890444888618e-08	7.09890444888618e-08	TRUE
CHD	Beta Diversity ( Unwunifrac )	control	CHD	2.76910189594235e-09	2.76910189594235e-09	TRUE
CHD	Beta Diversity ( Wunifrac )	control	CHD	6.06693677391573e-05	6.06693677391573e-05	TRUE
CVD	Beta Diversity ( Braycurtis )	control	CVD	2.69490487398876e-10	2.69490487398876e-10	TRUE
CVD	Beta Diversity ( Unwunifrac )	control	CVD	3.43770918059419e-18	3.43770918059419e-18	TRUE
CVD	Beta Diversity ( Wunifrac )	control	CVD	3.02314885979819e-05	3.02314885979819e-05	TRUE
AgeGroup	Beta Diversity ( Braycurtis )	18-29	30-39	0.000671488890130099	0.000671488890130099	TRUE
AgeGroup	Beta Diversity ( Braycurtis )	18-29	40-49	1.50823525672871e-07	1.50823525672871e-07	TRUE
AgeGroup	Beta Diversity ( Braycurtis )	18-29	50-59	4.87531350208393e-07	4.87531350208393e-07	TRUE
AgeGroup	Beta Diversity ( Braycurtis )	18-29	60-69	3.57183016131239e-14	3.57183016131239e-14	TRUE
AgeGroup	Beta Diversity ( Braycurtis )	30-39	40-49	0.0750950122148988	0.0750950122148988	FALSE
AgeGroup	Beta Diversity ( Braycurtis )	30-39	50-59	0.110478571003203	0.110478571003203	FALSE
AgeGroup	Beta Diversity ( Braycurtis )	30-39	60-69	0.000103355527094567	0.000103355527094567	TRUE
AgeGroup	Beta Diversity ( Braycurtis )	40-49	50-59	0.804952231684919	0.804952231684919	FALSE
AgeGroup	Beta Diversity ( Braycurtis )	40-49	60-69	0.0400330961421971	0.0400330961421971	TRUE
AgeGroup	Beta Diversity ( Braycurtis )	50-59	60-69	0.0248311968182118	0.0248311968182118	TRUE
AgeGroup	Beta Diversity ( Unwunifrac )	18-29	30-39	2.04915052646663e-05	2.04915052646663e-05	TRUE
AgeGroup	Beta Diversity ( Unwunifrac )	18-29	40-49	1.23413821833301e-11	1.23413821833301e-11	TRUE
AgeGroup	Beta Diversity ( Unwunifrac )	18-29	50-59	2.94622587291546e-14	2.94622587291546e-14	TRUE
AgeGroup	Beta Diversity ( Unwunifrac )	18-29	60-69	2.44471350374708e-20	2.44471350374708e-20	TRUE
AgeGroup	Beta Diversity ( Unwunifrac )	30-39	40-49	0.0186524659143466	0.0186524659143466	TRUE
AgeGroup	Beta Diversity ( Unwunifrac )	30-39	50-59	0.00146629208090413	0.00146629208090413	TRUE
AgeGroup	Beta Diversity ( Unwunifrac )	30-39	60-69	1.18496858001024e-06	1.18496858001024e-06	TRUE
AgeGroup	Beta Diversity ( Unwunifrac )	40-49	50-59	0.334558165536232	0.334558165536232	FALSE
AgeGroup	Beta Diversity ( Unwunifrac )	40-49	60-69	0.0104104178694816	0.0104104178694816	TRUE
AgeGroup	Beta Diversity ( Unwunifrac )	50-59	60-69	0.10107499369201	0.10107499369201	FALSE
AgeGroup	Beta Diversity ( Wunifrac )	18-29	30-39	0.0110548201053294	0.0110548201053294	TRUE
AgeGroup	Beta Diversity ( Wunifrac )	18-29	40-49	0.000248837767184978	0.000248837767184978	TRUE
AgeGroup	Beta Diversity ( Wunifrac )	18-29	50-59	0.00896422884714603	0.00896422884714603	TRUE
AgeGroup	Beta Diversity ( Wunifrac )	18-29	60-69	0.000248837767184978	0.000248837767184978	TRUE
AgeGroup	Beta Diversity ( Wunifrac )	30-39	40-49	0.381094035640645	0.381094035640645	FALSE
AgeGroup	Beta Diversity ( Wunifrac )	30-39	50-59	0.917885124231109	0.917885124231109	FALSE
AgeGroup	Beta Diversity ( Wunifrac )	30-39	60-69	0.381094035640645	0.381094035640645	FALSE
AgeGroup	Beta Diversity ( Wunifrac )	40-49	50-59	0.40060203459173	0.40060203459173	FALSE
AgeGroup	Beta Diversity ( Wunifrac )	40-49	60-69	0.978192912664713	0.978192912664713	FALSE
AgeGroup	Beta Diversity ( Wunifrac )	50-59	60-69	0.40060203459173	0.40060203459173	FALSE
EducationLevel	Beta Diversity ( Braycurtis )	< 9th Grade	9-11th Grade	0.00484011049793105	0.00484011049793105	TRUE
EducationLevel	Beta Diversity ( Braycurtis )	< 9th Grade	College Graduate	0.00484011049793105	0.00484011049793105	TRUE
EducationLevel	Beta Diversity ( Braycurtis )	< 9th Grade	College/AA	0.938427441292371	0.938427441292371	FALSE
EducationLevel	Beta Diversity ( Braycurtis )	< 9th Grade	High School	0.317473809461984	0.317473809461984	FALSE
EducationLevel	Beta Diversity ( Braycurtis )	9-11th Grade	College Graduate	3.62678817448622e-12	3.62678817448622e-12	TRUE
EducationLevel	Beta Diversity ( Braycurtis )	9-11th Grade	College/AA	0.000468579203484772	0.000468579203484772	TRUE
EducationLevel	Beta Diversity ( Braycurtis )	9-11th Grade	High School	0.0214558101773764	0.0214558101773764	TRUE
EducationLevel	Beta Diversity ( Braycurtis )	College Graduate	College/AA	6.42730113385313e-05	6.42730113385313e-05	TRUE
EducationLevel	Beta Diversity ( Braycurtis )	College Graduate	High School	4.16372850629218e-07	4.16372850629218e-07	TRUE
EducationLevel	Beta Diversity ( Braycurtis )	College/AA	High School	0.221284656106327	0.221284656106327	FALSE
EducationLevel	Beta Diversity ( Unwunifrac )	< 9th Grade	9-11th Grade	0.0165028311271513	0.0165028311271513	TRUE
EducationLevel	Beta Diversity ( Unwunifrac )	< 9th Grade	College Graduate	2.90758747178853e-05	2.90758747178853e-05	TRUE
EducationLevel	Beta Diversity ( Unwunifrac )	< 9th Grade	College/AA	0.187450669339714	0.187450669339714	FALSE
EducationLevel	Beta Diversity ( Unwunifrac )	< 9th Grade	High School	0.998623536270592	0.998623536270592	FALSE
EducationLevel	Beta Diversity ( Unwunifrac )	9-11th Grade	College Graduate	2.91464134901723e-15	2.91464134901723e-15	TRUE
EducationLevel	Beta Diversity ( Unwunifrac )	9-11th Grade	College/AA	4.84759801491098e-06	4.84759801491098e-06	TRUE
EducationLevel	Beta Diversity ( Unwunifrac )	9-11th Grade	High School	0.00340642447188272	0.00340642447188272	TRUE
EducationLevel	Beta Diversity ( Unwunifrac )	College Graduate	College/AA	7.40247675213448e-05	7.40247675213448e-05	TRUE
EducationLevel	Beta Diversity ( Unwunifrac )	College Graduate	High School	1.12836497188711e-07	1.12836497188711e-07	TRUE
EducationLevel	Beta Diversity ( Unwunifrac )	College/AA	High School	0.0934038871873412	0.0934038871873412	FALSE
EducationLevel	Beta Diversity ( Wunifrac )	< 9th Grade	9-11th Grade	0.473137417253059	0.473137417253059	FALSE
EducationLevel	Beta Diversity ( Wunifrac )	< 9th Grade	College Graduate	0.0012997184093939	0.0012997184093939	TRUE
EducationLevel	Beta Diversity ( Wunifrac )	< 9th Grade	College/AA	0.259887834838304	0.259887834838304	FALSE
EducationLevel	Beta Diversity ( Wunifrac )	< 9th Grade	High School	0.473137417253059	0.473137417253059	FALSE
EducationLevel	Beta Diversity ( Wunifrac )	9-11th Grade	College Graduate	5.01082436589401e-06	5.01082436589401e-06	TRUE
EducationLevel	Beta Diversity ( Wunifrac )	9-11th Grade	College/AA	0.0267916379229561	0.0267916379229561	TRUE
EducationLevel	Beta Diversity ( Wunifrac )	9-11th Grade	High School	0.12742255913474	0.12742255913474	FALSE
EducationLevel	Beta Diversity ( Wunifrac )	College Graduate	College/AA	0.00452744851514725	0.00452744851514725	TRUE
EducationLevel	Beta Diversity ( Wunifrac )	College Graduate	High School	0.00108190267522953	0.00108190267522953	TRUE
EducationLevel	Beta Diversity ( Wunifrac )	College/AA	High School	0.473137417253059	0.473137417253059	FALSE
Ethnicity	Beta Diversity ( Braycurtis )	White	Black	0.0886685768349932	0.0886685768349932	FALSE
Ethnicity	Beta Diversity ( Braycurtis )	White	Mexican American	7.75844858635822e-06	7.75844858635822e-06	TRUE
Ethnicity	Beta Diversity ( Braycurtis )	White	Other	7.75844858635822e-06	7.75844858635822e-06	TRUE
Ethnicity	Beta Diversity ( Braycurtis )	White	Other Hispanic	2.03366529753456e-06	2.03366529753456e-06	TRUE
Ethnicity	Beta Diversity ( Braycurtis )	Black	Mexican American	0.0060745894991903	0.0060745894991903	TRUE
Ethnicity	Beta Diversity ( Braycurtis )	Black	Other	0.0035584932618309	0.0035584932618309	TRUE
Ethnicity	Beta Diversity ( Braycurtis )	Black	Other Hispanic	0.000601788054271998	0.000601788054271998	TRUE
Ethnicity	Beta Diversity ( Braycurtis )	Mexican American	Other	0.683419848450475	0.683419848450475	FALSE
Ethnicity	Beta Diversity ( Braycurtis )	Mexican American	Other Hispanic	0.293838844966682	0.293838844966682	FALSE
Ethnicity	Beta Diversity ( Braycurtis )	Other	Other Hispanic	0.501643694740929	0.501643694740929	FALSE
Ethnicity	Beta Diversity ( Unwunifrac )	White	Black	0.562376701219582	0.562376701219582	FALSE
Ethnicity	Beta Diversity ( Unwunifrac )	White	Mexican American	0.000181327271766223	0.000181327271766223	TRUE
Ethnicity	Beta Diversity ( Unwunifrac )	White	Other	7.92523670506068e-05	7.92523670506068e-05	TRUE
Ethnicity	Beta Diversity ( Unwunifrac )	White	Other Hispanic	4.3874354028039e-07	4.3874354028039e-07	TRUE
Ethnicity	Beta Diversity ( Unwunifrac )	Black	Mexican American	0.00162713287489387	0.00162713287489387	TRUE
Ethnicity	Beta Diversity ( Unwunifrac )	Black	Other	0.0006324268419627	0.0006324268419627	TRUE
Ethnicity	Beta Diversity ( Unwunifrac )	Black	Other Hispanic	5.15976409236176e-06	5.15976409236176e-06	TRUE
Ethnicity	Beta Diversity ( Unwunifrac )	Mexican American	Other	0.472885972212797	0.472885972212797	FALSE
Ethnicity	Beta Diversity ( Unwunifrac )	Mexican American	Other Hispanic	0.0556742214736098	0.0556742214736098	FALSE
Ethnicity	Beta Diversity ( Unwunifrac )	Other	Other Hispanic	0.275837768156904	0.275837768156904	FALSE
Ethnicity	Beta Diversity ( Wunifrac )	White	Black	0.48248983387017	0.48248983387017	FALSE
Ethnicity	Beta Diversity ( Wunifrac )	White	Mexican American	0.954036510561899	0.954036510561899	FALSE
Ethnicity	Beta Diversity ( Wunifrac )	White	Other	0.00337822413971958	0.00337822413971958	TRUE
Ethnicity	Beta Diversity ( Wunifrac )	White	Other Hispanic	0.450366548243126	0.450366548243126	FALSE
Ethnicity	Beta Diversity ( Wunifrac )	Black	Mexican American	0.560878616798038	0.560878616798038	FALSE
Ethnicity	Beta Diversity ( Wunifrac )	Black	Other	0.0251780056404457	0.0251780056404457	TRUE
Ethnicity	Beta Diversity ( Wunifrac )	Black	Other Hispanic	0.691962994045879	0.691962994045879	FALSE
Ethnicity	Beta Diversity ( Wunifrac )	Mexican American	Other	0.00697045454654273	0.00697045454654273	TRUE
Ethnicity	Beta Diversity ( Wunifrac )	Mexican American	Other Hispanic	0.48248983387017	0.48248983387017	FALSE
Ethnicity	Beta Diversity ( Wunifrac )	Other	Other Hispanic	0.180331951204856	0.180331951204856	FALSE
Marital_Status	Beta Diversity ( Braycurtis )	Divorced	Living with partner	0.297593772915357	0.297593772915357	FALSE
Marital_Status	Beta Diversity ( Braycurtis )	Divorced	Married	0.0986064297891469	0.0986064297891469	FALSE
Marital_Status	Beta Diversity ( Braycurtis )	Divorced	Never married	0.0986064297891469	0.0986064297891469	FALSE
Marital_Status	Beta Diversity ( Braycurtis )	Divorced	Separated	0.95632670433656	0.95632670433656	FALSE
Marital_Status	Beta Diversity ( Braycurtis )	Divorced	Widowed	0.407062719800943	0.407062719800943	FALSE
Marital_Status	Beta Diversity ( Braycurtis )	Living with partner	Married	0.795965542260579	0.795965542260579	FALSE
Marital_Status	Beta Diversity ( Braycurtis )	Living with partner	Never married	0.795965542260579	0.795965542260579	FALSE
Marital_Status	Beta Diversity ( Braycurtis )	Living with partner	Separated	0.419240435565743	0.419240435565743	FALSE
Marital_Status	Beta Diversity ( Braycurtis )	Living with partner	Widowed	0.0986064297891469	0.0986064297891469	FALSE
Marital_Status	Beta Diversity ( Braycurtis )	Married	Never married	0.95632670433656	0.95632670433656	FALSE
Marital_Status	Beta Diversity ( Braycurtis )	Married	Separated	0.297593772915357	0.297593772915357	FALSE
Marital_Status	Beta Diversity ( Braycurtis )	Married	Widowed	0.0609409153152149	0.0609409153152149	FALSE
Marital_Status	Beta Diversity ( Braycurtis )	Never married	Separated	0.297593772915357	0.297593772915357	FALSE
Marital_Status	Beta Diversity ( Braycurtis )	Never married	Widowed	0.0609409153152149	0.0609409153152149	FALSE
Marital_Status	Beta Diversity ( Braycurtis )	Separated	Widowed	0.419240435565743	0.419240435565743	FALSE
Marital_Status	Beta Diversity ( Unwunifrac )	Divorced	Living with partner	0.0274673630316639	0.0274673630316639	TRUE
Marital_Status	Beta Diversity ( Unwunifrac )	Divorced	Married	2.56093933305265e-06	2.56093933305265e-06	TRUE
Marital_Status	Beta Diversity ( Unwunifrac )	Divorced	Never married	0.000226994434325259	0.000226994434325259	TRUE
Marital_Status	Beta Diversity ( Unwunifrac )	Divorced	Separated	0.4109291250277	0.4109291250277	FALSE
Marital_Status	Beta Diversity ( Unwunifrac )	Divorced	Widowed	0.324062906738698	0.324062906738698	FALSE
Marital_Status	Beta Diversity ( Unwunifrac )	Living with partner	Married	0.0887047863275485	0.0887047863275485	FALSE
Marital_Status	Beta Diversity ( Unwunifrac )	Living with partner	Never married	0.324062906738698	0.324062906738698	FALSE
Marital_Status	Beta Diversity ( Unwunifrac )	Living with partner	Separated	0.324062906738698	0.324062906738698	FALSE
Marital_Status	Beta Diversity ( Unwunifrac )	Living with partner	Widowed	0.0146918590789691	0.0146918590789691	TRUE
Marital_Status	Beta Diversity ( Unwunifrac )	Married	Never married	0.324062906738698	0.324062906738698	FALSE
Marital_Status	Beta Diversity ( Unwunifrac )	Married	Separated	0.0274673630316639	0.0274673630316639	TRUE
Marital_Status	Beta Diversity ( Unwunifrac )	Married	Widowed	0.000157280293710147	0.000157280293710147	TRUE
Marital_Status	Beta Diversity ( Unwunifrac )	Never married	Separated	0.0887047863275485	0.0887047863275485	FALSE
Marital_Status	Beta Diversity ( Unwunifrac )	Never married	Widowed	0.000847778906268705	0.000847778906268705	TRUE
Marital_Status	Beta Diversity ( Unwunifrac )	Separated	Widowed	0.196406335357318	0.196406335357318	FALSE
Interview_Language	Beta Diversity ( Braycurtis )	English	Spanish	0.000126426388135509	0.000126426388135509	TRUE
Interview_Language	Beta Diversity ( Unwunifrac )	English	Spanish	0.0032612665233959	0.0032612665233959	TRUE
Age_group	Beta Diversity ( Braycurtis )	30-39	18-29	0.000671488890130099	0.000671488890130099	TRUE
Age_group	Beta Diversity ( Braycurtis )	30-39	40-49	0.0750950122148988	0.0750950122148988	FALSE
Age_group	Beta Diversity ( Braycurtis )	30-39	50-59	0.110478571003203	0.110478571003203	FALSE
Age_group	Beta Diversity ( Braycurtis )	30-39	60-69	0.000103355527094567	0.000103355527094567	TRUE
Age_group	Beta Diversity ( Braycurtis )	18-29	40-49	1.50823525672871e-07	1.50823525672871e-07	TRUE
Age_group	Beta Diversity ( Braycurtis )	18-29	50-59	4.87531350208393e-07	4.87531350208393e-07	TRUE
Age_group	Beta Diversity ( Braycurtis )	18-29	60-69	3.57183016131239e-14	3.57183016131239e-14	TRUE
Age_group	Beta Diversity ( Braycurtis )	40-49	50-59	0.804952231684919	0.804952231684919	FALSE
Age_group	Beta Diversity ( Braycurtis )	40-49	60-69	0.0400330961421971	0.0400330961421971	TRUE
Age_group	Beta Diversity ( Braycurtis )	50-59	60-69	0.0248311968182118	0.0248311968182118	TRUE
Age_group	Beta Diversity ( Unwunifrac )	30-39	18-29	2.04915052646663e-05	2.04915052646663e-05	TRUE
Age_group	Beta Diversity ( Unwunifrac )	30-39	40-49	0.0186524659143466	0.0186524659143466	TRUE
Age_group	Beta Diversity ( Unwunifrac )	30-39	50-59	0.00146629208090413	0.00146629208090413	TRUE
Age_group	Beta Diversity ( Unwunifrac )	30-39	60-69	1.18496858001024e-06	1.18496858001024e-06	TRUE
Age_group	Beta Diversity ( Unwunifrac )	18-29	40-49	1.23413821833301e-11	1.23413821833301e-11	TRUE
Age_group	Beta Diversity ( Unwunifrac )	18-29	50-59	2.94622587291546e-14	2.94622587291546e-14	TRUE
Age_group	Beta Diversity ( Unwunifrac )	18-29	60-69	2.44471350374708e-20	2.44471350374708e-20	TRUE
Age_group	Beta Diversity ( Unwunifrac )	40-49	50-59	0.334558165536232	0.334558165536232	FALSE
Age_group	Beta Diversity ( Unwunifrac )	40-49	60-69	0.0104104178694816	0.0104104178694816	TRUE
Age_group	Beta Diversity ( Unwunifrac )	50-59	60-69	0.10107499369201	0.10107499369201	FALSE
Age_group	Beta Diversity ( Wunifrac )	30-39	18-29	0.0110548201053294	0.0110548201053294	TRUE
Age_group	Beta Diversity ( Wunifrac )	30-39	40-49	0.381094035640645	0.381094035640645	FALSE
Age_group	Beta Diversity ( Wunifrac )	30-39	50-59	0.917885124231109	0.917885124231109	FALSE
Age_group	Beta Diversity ( Wunifrac )	30-39	60-69	0.381094035640645	0.381094035640645	FALSE
Age_group	Beta Diversity ( Wunifrac )	18-29	40-49	0.000248837767184978	0.000248837767184978	TRUE
Age_group	Beta Diversity ( Wunifrac )	18-29	50-59	0.00896422884714603	0.00896422884714603	TRUE
Age_group	Beta Diversity ( Wunifrac )	18-29	60-69	0.000248837767184978	0.000248837767184978	TRUE
Age_group	Beta Diversity ( Wunifrac )	40-49	50-59	0.40060203459173	0.40060203459173	FALSE
Age_group	Beta Diversity ( Wunifrac )	40-49	60-69	0.978192912664713	0.978192912664713	FALSE
Age_group	Beta Diversity ( Wunifrac )	50-59	60-69	0.40060203459173	0.40060203459173	FALSE
Education_level	Beta Diversity ( Braycurtis )	College/AA	< 9th Grade	0.938427441292371	0.938427441292371	FALSE
Education_level	Beta Diversity ( Braycurtis )	College/AA	9-11th Grade	0.000468579203484772	0.000468579203484772	TRUE
Education_level	Beta Diversity ( Braycurtis )	College/AA	High School	0.221284656106327	0.221284656106327	FALSE
Education_level	Beta Diversity ( Braycurtis )	College/AA	College Graduate	6.42730113385313e-05	6.42730113385313e-05	TRUE
Education_level	Beta Diversity ( Braycurtis )	< 9th Grade	9-11th Grade	0.00484011049793105	0.00484011049793105	TRUE
Education_level	Beta Diversity ( Braycurtis )	< 9th Grade	High School	0.317473809461984	0.317473809461984	FALSE
Education_level	Beta Diversity ( Braycurtis )	< 9th Grade	College Graduate	0.00484011049793105	0.00484011049793105	TRUE
Education_level	Beta Diversity ( Braycurtis )	9-11th Grade	High School	0.0214558101773764	0.0214558101773764	TRUE
Education_level	Beta Diversity ( Braycurtis )	9-11th Grade	College Graduate	3.62678817448622e-12	3.62678817448622e-12	TRUE
Education_level	Beta Diversity ( Braycurtis )	High School	College Graduate	4.16372850629218e-07	4.16372850629218e-07	TRUE
Education_level	Beta Diversity ( Unwunifrac )	College/AA	< 9th Grade	0.187450669339714	0.187450669339714	FALSE
Education_level	Beta Diversity ( Unwunifrac )	College/AA	9-11th Grade	4.84759801491098e-06	4.84759801491098e-06	TRUE
Education_level	Beta Diversity ( Unwunifrac )	College/AA	High School	0.0934038871873412	0.0934038871873412	FALSE
Education_level	Beta Diversity ( Unwunifrac )	College/AA	College Graduate	7.40247675213448e-05	7.40247675213448e-05	TRUE
Education_level	Beta Diversity ( Unwunifrac )	< 9th Grade	9-11th Grade	0.0165028311271513	0.0165028311271513	TRUE
Education_level	Beta Diversity ( Unwunifrac )	< 9th Grade	High School	0.998623536270592	0.998623536270592	FALSE
Education_level	Beta Diversity ( Unwunifrac )	< 9th Grade	College Graduate	2.90758747178853e-05	2.90758747178853e-05	TRUE
Education_level	Beta Diversity ( Unwunifrac )	9-11th Grade	High School	0.00340642447188272	0.00340642447188272	TRUE
Education_level	Beta Diversity ( Unwunifrac )	9-11th Grade	College Graduate	2.91464134901723e-15	2.91464134901723e-15	TRUE
Education_level	Beta Diversity ( Unwunifrac )	High School	College Graduate	1.12836497188711e-07	1.12836497188711e-07	TRUE
Education_level	Beta Diversity ( Wunifrac )	College/AA	< 9th Grade	0.259887834838304	0.259887834838304	FALSE
Education_level	Beta Diversity ( Wunifrac )	College/AA	9-11th Grade	0.0267916379229561	0.0267916379229561	TRUE
Education_level	Beta Diversity ( Wunifrac )	College/AA	High School	0.473137417253059	0.473137417253059	FALSE
Education_level	Beta Diversity ( Wunifrac )	College/AA	College Graduate	0.00452744851514725	0.00452744851514725	TRUE
Education_level	Beta Diversity ( Wunifrac )	< 9th Grade	9-11th Grade	0.473137417253059	0.473137417253059	FALSE
Education_level	Beta Diversity ( Wunifrac )	< 9th Grade	High School	0.473137417253059	0.473137417253059	FALSE
Education_level	Beta Diversity ( Wunifrac )	< 9th Grade	College Graduate	0.0012997184093939	0.0012997184093939	TRUE
Education_level	Beta Diversity ( Wunifrac )	9-11th Grade	High School	0.12742255913474	0.12742255913474	FALSE
Education_level	Beta Diversity ( Wunifrac )	9-11th Grade	College Graduate	5.01082436589401e-06	5.01082436589401e-06	TRUE
Education_level	Beta Diversity ( Wunifrac )	High School	College Graduate	0.00108190267522953	0.00108190267522953	TRUE
Marital_status	Beta Diversity ( Braycurtis )	Married	Divorced	0.0986064297891469	0.0986064297891469	FALSE
Marital_status	Beta Diversity ( Braycurtis )	Married	Living with partner	0.795965542260579	0.795965542260579	FALSE
Marital_status	Beta Diversity ( Braycurtis )	Married	Never married	0.95632670433656	0.95632670433656	FALSE
Marital_status	Beta Diversity ( Braycurtis )	Married	Separated	0.297593772915357	0.297593772915357	FALSE
Marital_status	Beta Diversity ( Braycurtis )	Married	Widowed	0.0609409153152149	0.0609409153152149	FALSE
Marital_status	Beta Diversity ( Braycurtis )	Divorced	Living with partner	0.297593772915357	0.297593772915357	FALSE
Marital_status	Beta Diversity ( Braycurtis )	Divorced	Never married	0.0986064297891469	0.0986064297891469	FALSE
Marital_status	Beta Diversity ( Braycurtis )	Divorced	Separated	0.95632670433656	0.95632670433656	FALSE
Marital_status	Beta Diversity ( Braycurtis )	Divorced	Widowed	0.407062719800943	0.407062719800943	FALSE
Marital_status	Beta Diversity ( Braycurtis )	Living with partner	Never married	0.795965542260579	0.795965542260579	FALSE
Marital_status	Beta Diversity ( Braycurtis )	Living with partner	Separated	0.419240435565743	0.419240435565743	FALSE
Marital_status	Beta Diversity ( Braycurtis )	Living with partner	Widowed	0.0986064297891469	0.0986064297891469	FALSE
Marital_status	Beta Diversity ( Braycurtis )	Never married	Separated	0.297593772915357	0.297593772915357	FALSE
Marital_status	Beta Diversity ( Braycurtis )	Never married	Widowed	0.0609409153152149	0.0609409153152149	FALSE
Marital_status	Beta Diversity ( Braycurtis )	Separated	Widowed	0.419240435565743	0.419240435565743	FALSE
Marital_status	Beta Diversity ( Unwunifrac )	Married	Divorced	2.56093933305265e-06	2.56093933305265e-06	TRUE
Marital_status	Beta Diversity ( Unwunifrac )	Married	Living with partner	0.0887047863275485	0.0887047863275485	FALSE
Marital_status	Beta Diversity ( Unwunifrac )	Married	Never married	0.324062906738698	0.324062906738698	FALSE
Marital_status	Beta Diversity ( Unwunifrac )	Married	Separated	0.0274673630316639	0.0274673630316639	TRUE
Marital_status	Beta Diversity ( Unwunifrac )	Married	Widowed	0.000157280293710147	0.000157280293710147	TRUE
Marital_status	Beta Diversity ( Unwunifrac )	Divorced	Living with partner	0.0274673630316639	0.0274673630316639	TRUE
Marital_status	Beta Diversity ( Unwunifrac )	Divorced	Never married	0.000226994434325259	0.000226994434325259	TRUE
Marital_status	Beta Diversity ( Unwunifrac )	Divorced	Separated	0.4109291250277	0.4109291250277	FALSE
Marital_status	Beta Diversity ( Unwunifrac )	Divorced	Widowed	0.324062906738698	0.324062906738698	FALSE
Marital_status	Beta Diversity ( Unwunifrac )	Living with partner	Never married	0.324062906738698	0.324062906738698	FALSE
Marital_status	Beta Diversity ( Unwunifrac )	Living with partner	Separated	0.324062906738698	0.324062906738698	FALSE
Marital_status	Beta Diversity ( Unwunifrac )	Living with partner	Widowed	0.0146918590789691	0.0146918590789691	TRUE
Marital_status	Beta Diversity ( Unwunifrac )	Never married	Separated	0.0887047863275485	0.0887047863275485	FALSE
Marital_status	Beta Diversity ( Unwunifrac )	Never married	Widowed	0.000847778906268705	0.000847778906268705	TRUE
Marital_status	Beta Diversity ( Unwunifrac )	Separated	Widowed	0.196406335357318	0.196406335357318	FALSE
Interview_language	Beta Diversity ( Braycurtis )	English	Spanish	0.000126426388135509	0.000126426388135509	TRUE
Interview_language	Beta Diversity ( Unwunifrac )	English	Spanish	0.0032612665233959	0.0032612665233959	TRUE
Denture	Beta Diversity ( Braycurtis )	control	Denture	2.6655305038522e-10	2.6655305038522e-10	TRUE
Denture	Beta Diversity ( Unwunifrac )	control	Denture	2.0046921143337e-15	2.0046921143337e-15	TRUE
Denture	Beta Diversity ( Wunifrac )	control	Denture	0.000111885693721527	0.000111885693721527	TRUE
Gum_disease	Beta Diversity ( Braycurtis )	control	Gum disease	8.63494476120507e-20	8.63494476120507e-20	TRUE
Gum_disease	Beta Diversity ( Unwunifrac )	control	Gum disease	2.53763097799293e-12	2.53763097799293e-12	TRUE
Gum_disease	Beta Diversity ( Wunifrac )	control	Gum disease	0.000265131444585368	0.000265131444585368	TRUE
Oral_hygiene	Beta Diversity ( Braycurtis )	control	Poor oral hygiene	1.85582555585573e-13	1.85582555585573e-13	TRUE
Oral_hygiene	Beta Diversity ( Unwunifrac )	control	Poor oral hygiene	1.05115784555574e-05	1.05115784555574e-05	TRUE
Oral_hygiene	Beta Diversity ( Wunifrac )	control	Poor oral hygiene	0.00424042747788424	0.00424042747788424	TRUE
Tooth_decay	Beta Diversity ( Braycurtis )	control	Tooth decay	4.48605632374202e-12	4.48605632374202e-12	TRUE
Tooth_decay	Beta Diversity ( Unwunifrac )	control	Tooth decay	5.55679176143208e-07	5.55679176143208e-07	TRUE
Tooth_decay	Beta Diversity ( Wunifrac )	control	Tooth decay	0.0127685166254637	0.0127685166254637	TRUE
Oral_all	Beta Diversity ( Braycurtis )	Control	Gum Disease	1.97493456001439e-17	1.97493456001439e-17	TRUE
Oral_all	Beta Diversity ( Braycurtis )	Control	Oral Hygiene	0.225473144013131	0.225473144013131	FALSE
Oral_all	Beta Diversity ( Braycurtis )	Control	Tooth Decay	0.98779463058425	0.98779463058425	FALSE
Oral_all	Beta Diversity ( Braycurtis )	Control	Denture	1.3327652519261e-09	1.3327652519261e-09	TRUE
Oral_all	Beta Diversity ( Braycurtis )	Gum Disease	Oral Hygiene	4.8682098778042e-06	4.8682098778042e-06	TRUE
Oral_all	Beta Diversity ( Braycurtis )	Gum Disease	Tooth Decay	1.11331108724175e-06	1.11331108724175e-06	TRUE
Oral_all	Beta Diversity ( Braycurtis )	Gum Disease	Denture	0.0893945850255604	0.0893945850255604	FALSE
Oral_all	Beta Diversity ( Braycurtis )	Oral Hygiene	Tooth Decay	0.395328829595603	0.395328829595603	FALSE
Oral_all	Beta Diversity ( Braycurtis )	Oral Hygiene	Denture	6.19854972545756e-06	6.19854972545756e-06	TRUE
Oral_all	Beta Diversity ( Braycurtis )	Tooth Decay	Denture	1.37769355318082e-06	1.37769355318082e-06	TRUE
Oral_all	Beta Diversity ( Unwunifrac )	Control	Gum Disease	9.31067823272203e-11	9.31067823272203e-11	TRUE
Oral_all	Beta Diversity ( Unwunifrac )	Control	Oral Hygiene	0.014343523057037	0.014343523057037	TRUE
Oral_all	Beta Diversity ( Unwunifrac )	Control	Tooth Decay	0.216061919451507	0.216061919451507	FALSE
Oral_all	Beta Diversity ( Unwunifrac )	Control	Denture	1.00234605716685e-14	1.00234605716685e-14	TRUE
Oral_all	Beta Diversity ( Unwunifrac )	Gum Disease	Oral Hygiene	3.8068629084109e-12	3.8068629084109e-12	TRUE
Oral_all	Beta Diversity ( Unwunifrac )	Gum Disease	Tooth Decay	8.7826748213146e-08	8.7826748213146e-08	TRUE
Oral_all	Beta Diversity ( Unwunifrac )	Gum Disease	Denture	1.79647845068114e-06	1.79647845068114e-06	TRUE
Oral_all	Beta Diversity ( Unwunifrac )	Oral Hygiene	Tooth Decay	0.444227705590779	0.444227705590779	FALSE
Oral_all	Beta Diversity ( Unwunifrac )	Oral Hygiene	Denture	1.85588415290946e-16	1.85588415290946e-16	TRUE
Oral_all	Beta Diversity ( Unwunifrac )	Tooth Decay	Denture	1.98423114208908e-13	1.98423114208908e-13	TRUE
Oral_all	Beta Diversity ( Wunifrac )	Control	Gum Disease	0.00149888735532668	0.00149888735532668	TRUE
Oral_all	Beta Diversity ( Wunifrac )	Control	Oral Hygiene	0.873067763246351	0.873067763246351	FALSE
Oral_all	Beta Diversity ( Wunifrac )	Control	Tooth Decay	0.873067763246351	0.873067763246351	FALSE
Oral_all	Beta Diversity ( Wunifrac )	Control	Denture	0.00111885693721527	0.00111885693721527	TRUE
Oral_all	Beta Diversity ( Wunifrac )	Gum Disease	Oral Hygiene	0.0135094658148211	0.0135094658148211	TRUE
Oral_all	Beta Diversity ( Wunifrac )	Gum Disease	Tooth Decay	0.0301380177418388	0.0301380177418388	TRUE
Oral_all	Beta Diversity ( Wunifrac )	Gum Disease	Denture	0.0641401990683248	0.0641401990683248	FALSE
Oral_all	Beta Diversity ( Wunifrac )	Oral Hygiene	Tooth Decay	0.957467173432769	0.957467173432769	FALSE
Oral_all	Beta Diversity ( Wunifrac )	Oral Hygiene	Denture	0.00149888735532668	0.00149888735532668	TRUE
Oral_all	Beta Diversity ( Wunifrac )	Tooth Decay	Denture	0.00236892585016189	0.00236892585016189	TRUE
Smoking_status	Beta Diversity ( Braycurtis )	Never smoker	Former smoker	2.82399124271591e-33	2.82399124271591e-33	TRUE
Smoking_status	Beta Diversity ( Braycurtis )	Never smoker	Current smoker	2.58034292634142e-07	2.58034292634142e-07	TRUE
Smoking_status	Beta Diversity ( Braycurtis )	Former smoker	Current smoker	4.87898679376212e-08	4.87898679376212e-08	TRUE
Smoking_status	Beta Diversity ( Unwunifrac )	Never smoker	Former smoker	1.36466527183697e-56	1.36466527183697e-56	TRUE
Smoking_status	Beta Diversity ( Unwunifrac )	Never smoker	Current smoker	9.0524907441111e-10	9.0524907441111e-10	TRUE
Smoking_status	Beta Diversity ( Unwunifrac )	Former smoker	Current smoker	5.76681735640347e-13	5.76681735640347e-13	TRUE
Smoking_status	Beta Diversity ( Wunifrac )	Never smoker	Former smoker	1.12199289900799e-14	1.12199289900799e-14	TRUE
Smoking_status	Beta Diversity ( Wunifrac )	Never smoker	Current smoker	0.00414968275576011	0.00414968275576011	TRUE
Smoking_status	Beta Diversity ( Wunifrac )	Former smoker	Current smoker	0.000203484088969527	0.000203484088969527	TRUE
Hepatitis_C_antibody	Beta Diversity ( Braycurtis )	Negative	Positive	0.000553540077467196	0.000553540077467196	TRUE
Hepatitis_C_antibody	Beta Diversity ( Unwunifrac )	Negative	Positive	1.33417674426693e-08	1.33417674426693e-08	TRUE
Hepatitis_C_antibody	Beta Diversity ( Wunifrac )	Negative	Positive	0.0104348727281594	0.0104348727281594	TRUE
Blood_pressure	Beta Diversity ( Braycurtis )	Normal	Elevated	0.214653288188638	0.214653288188638	FALSE
Blood_pressure	Beta Diversity ( Braycurtis )	Normal	Hypertension Stage 1	0.147991776379243	0.147991776379243	FALSE
Blood_pressure	Beta Diversity ( Braycurtis )	Normal	Hypertension Stage 2	0.00296205112121051	0.00296205112121051	TRUE
Blood_pressure	Beta Diversity ( Braycurtis )	Normal	Hypertensive Crisis	0.229938486849163	0.229938486849163	FALSE
Blood_pressure	Beta Diversity ( Braycurtis )	Elevated	Hypertension Stage 1	0.784166108904806	0.784166108904806	FALSE
Blood_pressure	Beta Diversity ( Braycurtis )	Elevated	Hypertension Stage 2	0.214653288188638	0.214653288188638	FALSE
Blood_pressure	Beta Diversity ( Braycurtis )	Elevated	Hypertensive Crisis	0.298986262795632	0.298986262795632	FALSE
Blood_pressure	Beta Diversity ( Braycurtis )	Hypertension Stage 1	Hypertension Stage 2	0.229938486849163	0.229938486849163	FALSE
Blood_pressure	Beta Diversity ( Braycurtis )	Hypertension Stage 1	Hypertensive Crisis	0.300880287581355	0.300880287581355	FALSE
Blood_pressure	Beta Diversity ( Braycurtis )	Hypertension Stage 2	Hypertensive Crisis	0.48990910184087	0.48990910184087	FALSE
Blood_pressure	Beta Diversity ( Unwunifrac )	Normal	Elevated	0.0212623653238225	0.0212623653238225	TRUE
Blood_pressure	Beta Diversity ( Unwunifrac )	Normal	Hypertension Stage 1	0.0195204752945867	0.0195204752945867	TRUE
Blood_pressure	Beta Diversity ( Unwunifrac )	Normal	Hypertension Stage 2	5.94506510440236e-09	5.94506510440236e-09	TRUE
Blood_pressure	Beta Diversity ( Unwunifrac )	Normal	Hypertensive Crisis	0.0195204752945867	0.0195204752945867	TRUE
Blood_pressure	Beta Diversity ( Unwunifrac )	Elevated	Hypertension Stage 1	0.972466612882225	0.972466612882225	FALSE
Blood_pressure	Beta Diversity ( Unwunifrac )	Elevated	Hypertension Stage 2	0.00319306723231284	0.00319306723231284	TRUE
Blood_pressure	Beta Diversity ( Unwunifrac )	Elevated	Hypertensive Crisis	0.0379645236763905	0.0379645236763905	TRUE
Blood_pressure	Beta Diversity ( Unwunifrac )	Hypertension Stage 1	Hypertension Stage 2	0.00287263834318294	0.00287263834318294	TRUE
Blood_pressure	Beta Diversity ( Unwunifrac )	Hypertension Stage 1	Hypertensive Crisis	0.0379645236763905	0.0379645236763905	TRUE
Blood_pressure	Beta Diversity ( Unwunifrac )	Hypertension Stage 2	Hypertensive Crisis	0.18955554473016	0.18955554473016	FALSE
Pulse_category	Beta Diversity ( Braycurtis )	70-75 bpm	<60 bpm	0.786722032450286	0.786722032450286	FALSE
Pulse_category	Beta Diversity ( Braycurtis )	70-75 bpm	60-70 bpm	0.462753191092819	0.462753191092819	FALSE
Pulse_category	Beta Diversity ( Braycurtis )	70-75 bpm	75-85 bpm	0.786722032450286	0.786722032450286	FALSE
Pulse_category	Beta Diversity ( Braycurtis )	70-75 bpm	85+ bpm	1.83042890003446e-05	1.83042890003446e-05	TRUE
Pulse_category	Beta Diversity ( Braycurtis )	<60 bpm	60-70 bpm	0.786722032450286	0.786722032450286	FALSE
Pulse_category	Beta Diversity ( Braycurtis )	<60 bpm	75-85 bpm	0.786722032450286	0.786722032450286	FALSE
Pulse_category	Beta Diversity ( Braycurtis )	<60 bpm	85+ bpm	5.52044393508712e-05	5.52044393508712e-05	TRUE
Pulse_category	Beta Diversity ( Braycurtis )	60-70 bpm	75-85 bpm	0.640022773114097	0.640022773114097	FALSE
Pulse_category	Beta Diversity ( Braycurtis )	60-70 bpm	85+ bpm	2.93709633194829e-08	2.93709633194829e-08	TRUE
Pulse_category	Beta Diversity ( Braycurtis )	75-85 bpm	85+ bpm	1.55529610942535e-06	1.55529610942535e-06	TRUE
Pulse_category	Beta Diversity ( Unwunifrac )	70-75 bpm	<60 bpm	0.630177667368297	0.630177667368297	FALSE
Pulse_category	Beta Diversity ( Unwunifrac )	70-75 bpm	60-70 bpm	0.916397954358575	0.916397954358575	FALSE
Pulse_category	Beta Diversity ( Unwunifrac )	70-75 bpm	75-85 bpm	0.630177667368297	0.630177667368297	FALSE
Pulse_category	Beta Diversity ( Unwunifrac )	70-75 bpm	85+ bpm	1.55464961641842e-06	1.55464961641842e-06	TRUE
Pulse_category	Beta Diversity ( Unwunifrac )	<60 bpm	60-70 bpm	0.630177667368297	0.630177667368297	FALSE
Pulse_category	Beta Diversity ( Unwunifrac )	<60 bpm	75-85 bpm	0.916397954358575	0.916397954358575	FALSE
Pulse_category	Beta Diversity ( Unwunifrac )	<60 bpm	85+ bpm	0.000813269352340584	0.000813269352340584	TRUE
Pulse_category	Beta Diversity ( Unwunifrac )	60-70 bpm	75-85 bpm	0.630177667368297	0.630177667368297	FALSE
Pulse_category	Beta Diversity ( Unwunifrac )	60-70 bpm	85+ bpm	1.78902113062854e-07	1.78902113062854e-07	TRUE
Pulse_category	Beta Diversity ( Unwunifrac )	75-85 bpm	85+ bpm	1.13067762263912e-05	1.13067762263912e-05	TRUE
Pulse_category	Beta Diversity ( Wunifrac )	70-75 bpm	<60 bpm	0.385591965494637	0.385591965494637	FALSE
Pulse_category	Beta Diversity ( Wunifrac )	70-75 bpm	60-70 bpm	0.385591965494637	0.385591965494637	FALSE
Pulse_category	Beta Diversity ( Wunifrac )	70-75 bpm	75-85 bpm	0.385591965494637	0.385591965494637	FALSE
Pulse_category	Beta Diversity ( Wunifrac )	70-75 bpm	85+ bpm	0.0894671373140033	0.0894671373140033	FALSE
Pulse_category	Beta Diversity ( Wunifrac )	<60 bpm	60-70 bpm	0.902081669271637	0.902081669271637	FALSE
Pulse_category	Beta Diversity ( Wunifrac )	<60 bpm	75-85 bpm	0.902081669271637	0.902081669271637	FALSE
Pulse_category	Beta Diversity ( Wunifrac )	<60 bpm	85+ bpm	0.0138804926985262	0.0138804926985262	TRUE
Pulse_category	Beta Diversity ( Wunifrac )	60-70 bpm	75-85 bpm	0.910220742890767	0.910220742890767	FALSE
Pulse_category	Beta Diversity ( Wunifrac )	60-70 bpm	85+ bpm	0.00536936937727802	0.00536936937727802	TRUE
Pulse_category	Beta Diversity ( Wunifrac )	75-85 bpm	85+ bpm	0.00536936937727802	0.00536936937727802	TRUE
Asthma	Beta Diversity ( Unwunifrac )	control	Asthma	0.0382035505602827	0.0382035505602827	TRUE
Bronchitis	Beta Diversity ( Braycurtis )	control	Bronchitis	3.64637381607428e-06	3.64637381607428e-06	TRUE
Bronchitis	Beta Diversity ( Unwunifrac )	control	Bronchitis	4.51254072022507e-09	4.51254072022507e-09	TRUE
Bronchitis	Beta Diversity ( Wunifrac )	control	Bronchitis	0.000299124958926845	0.000299124958926845	TRUE
Emphysema	Beta Diversity ( Braycurtis )	control	Emphysema	5.54469188837258e-11	5.54469188837258e-11	TRUE
Emphysema	Beta Diversity ( Unwunifrac )	control	Emphysema	8.36102873113305e-17	8.36102873113305e-17	TRUE
Emphysema	Beta Diversity ( Wunifrac )	control	Emphysema	1.50208267938935e-06	1.50208267938935e-06	TRUE
Angina	Beta Diversity ( Braycurtis )	control	Angina	5.88973863005317e-05	5.88973863005317e-05	TRUE
Angina	Beta Diversity ( Unwunifrac )	control	Angina	4.81442064385757e-06	4.81442064385757e-06	TRUE
Angina	Beta Diversity ( Wunifrac )	control	Angina	0.00974655420277926	0.00974655420277926	TRUE
Heart_failure	Beta Diversity ( Braycurtis )	control	Heart failure	0.0200044621087265	0.0200044621087265	TRUE
Heart_failure	Beta Diversity ( Unwunifrac )	control	Heart failure	1.59434446362342e-07	1.59434446362342e-07	TRUE
Heart_attack	Beta Diversity ( Braycurtis )	control	Heart attack	1.64117377705707e-08	1.64117377705707e-08	TRUE
Heart_attack	Beta Diversity ( Unwunifrac )	control	Heart attack	7.76315322405654e-11	7.76315322405654e-11	TRUE
Heart_attack	Beta Diversity ( Wunifrac )	control	Heart attack	3.66772238926943e-05	3.66772238926943e-05	TRUE
Stroke	Beta Diversity ( Braycurtis )	control	Stroke	7.09387684288104e-09	7.09387684288104e-09	TRUE
Stroke	Beta Diversity ( Unwunifrac )	control	Stroke	5.26707826596896e-10	5.26707826596896e-10	TRUE
Stroke	Beta Diversity ( Wunifrac )	control	Stroke	2.33017820917069e-05	2.33017820917069e-05	TRUE
Diabetes	Beta Diversity ( Braycurtis )	control	Diabetes	6.40932543739841e-05	6.40932543739841e-05	TRUE
Diabetes	Beta Diversity ( Unwunifrac )	control	Diabetes	1.06436797408686e-05	1.06436797408686e-05	TRUE
Esophageal_cancer	Beta Diversity ( Braycurtis )	control	Esophageal cancer	0.0289933864585011	0.0289933864585011	TRUE
Esophageal_cancer	Beta Diversity ( Unwunifrac )	control	Esophageal cancer	0.0383552370325206	0.0383552370325206	TRUE
Prostate_cancer	Beta Diversity ( Unwunifrac )	control	Prostate cancer	0.00285628689845477	0.00285628689845477	TRUE
