## Supplementary material for "The Oral Microbiome Is a Population-Scale Readout of the Exposome, Age, and Systemic Health": N/A: Table_S7 Full list of pairwise wilcoxon results of alpha diversity metric defined group pair.csv

Variable	Metric	Group1	Group2	P_value	P_value_FDR	Significant
CHD	Observed_OTUs	control	CHD	3.23451935967823e-09	3.23451935967823e-09	TRUE
CHD	Shannon_Diversity	control	CHD	2.44583927394689e-05	2.44583927394689e-05	TRUE
CHD	Inverse_Simpson	control	CHD	0.0180142291380937	0.0180142291380937	TRUE
CVD	Observed_OTUs	control	CVD	7.53967299071769e-15	7.53967299071769e-15	TRUE
CVD	Shannon_Diversity	control	CVD	1.4215940213727e-07	1.4215940213727e-07	TRUE
CVD	Inverse_Simpson	control	CVD	0.00286969427310077	0.00286969427310077	TRUE
Gender	Observed_OTUs	Female	Male	5.95194169159307e-14	5.95194169159307e-14	TRUE
Gender	Shannon_Diversity	Female	Male	4.35840838030745e-22	4.35840838030745e-22	TRUE
Gender	Inverse_Simpson	Female	Male	1.86897819327142e-18	1.86897819327142e-18	TRUE
AgeGroup	Observed_OTUs	18-29	30-39	0.825804563018715	0.825804563018715	FALSE
AgeGroup	Observed_OTUs	18-29	40-49	3.08824658471894e-06	3.08824658471894e-06	TRUE
AgeGroup	Observed_OTUs	18-29	50-59	8.74071744572488e-18	8.74071744572488e-18	TRUE
AgeGroup	Observed_OTUs	18-29	60-69	7.12537961287546e-61	7.12537961287546e-61	TRUE
AgeGroup	Observed_OTUs	30-39	40-49	4.84563021685682e-05	4.84563021685682e-05	TRUE
AgeGroup	Observed_OTUs	30-39	50-59	2.60831856193962e-14	2.60831856193962e-14	TRUE
AgeGroup	Observed_OTUs	30-39	60-69	2.79409917226522e-49	2.79409917226522e-49	TRUE
AgeGroup	Observed_OTUs	40-49	50-59	0.000232255954981389	0.000232255954981389	TRUE
AgeGroup	Observed_OTUs	40-49	60-69	5.07774133591986e-27	5.07774133591986e-27	TRUE
AgeGroup	Observed_OTUs	50-59	60-69	3.49046561025338e-12	3.49046561025338e-12	TRUE
AgeGroup	Shannon_Diversity	18-29	30-39	0.879570826189653	0.879570826189653	FALSE
AgeGroup	Shannon_Diversity	18-29	40-49	0.00396391390946698	0.00396391390946698	TRUE
AgeGroup	Shannon_Diversity	18-29	50-59	1.11093736432462e-06	1.11093736432462e-06	TRUE
AgeGroup	Shannon_Diversity	18-29	60-69	2.29575561392403e-19	2.29575561392403e-19	TRUE
AgeGroup	Shannon_Diversity	30-39	40-49	0.00566067025806634	0.00566067025806634	TRUE
AgeGroup	Shannon_Diversity	30-39	50-59	6.88495834611838e-06	6.88495834611838e-06	TRUE
AgeGroup	Shannon_Diversity	30-39	60-69	1.4104589338388e-16	1.4104589338388e-16	TRUE
AgeGroup	Shannon_Diversity	40-49	50-59	0.0691800779065004	0.0691800779065004	FALSE
AgeGroup	Shannon_Diversity	40-49	60-69	3.45729188989256e-08	3.45729188989256e-08	TRUE
AgeGroup	Shannon_Diversity	50-59	60-69	0.000183689434302452	0.000183689434302452	TRUE
EducationLevel	Observed_OTUs	< 9th Grade	9-11th Grade	0.397010793859948	0.397010793859948	FALSE
EducationLevel	Observed_OTUs	< 9th Grade	College Graduate	2.8917184370292e-21	2.8917184370292e-21	TRUE
EducationLevel	Observed_OTUs	< 9th Grade	College/AA	2.34128855141649e-08	2.34128855141649e-08	TRUE
EducationLevel	Observed_OTUs	< 9th Grade	High School	0.211332131591114	0.211332131591114	FALSE
EducationLevel	Observed_OTUs	9-11th Grade	College Graduate	4.83507930059554e-33	4.83507930059554e-33	TRUE
EducationLevel	Observed_OTUs	9-11th Grade	College/AA	3.12816846828814e-14	3.12816846828814e-14	TRUE
EducationLevel	Observed_OTUs	9-11th Grade	High School	0.0129709906296668	0.0129709906296668	TRUE
EducationLevel	Observed_OTUs	College Graduate	College/AA	2.52418436312994e-09	2.52418436312994e-09	TRUE
EducationLevel	Observed_OTUs	College Graduate	High School	2.0614338162407e-27	2.0614338162407e-27	TRUE
EducationLevel	Observed_OTUs	College/AA	High School	1.24650218056793e-08	1.24650218056793e-08	TRUE
EducationLevel	Shannon_Diversity	< 9th Grade	9-11th Grade	0.475796431868767	0.475796431868767	FALSE
EducationLevel	Shannon_Diversity	< 9th Grade	College Graduate	7.99076145131304e-11	7.99076145131304e-11	TRUE
EducationLevel	Shannon_Diversity	< 9th Grade	College/AA	2.10497073431836e-05	2.10497073431836e-05	TRUE
EducationLevel	Shannon_Diversity	< 9th Grade	High School	0.250755300143649	0.250755300143649	FALSE
EducationLevel	Shannon_Diversity	9-11th Grade	College Graduate	4.46092849611301e-10	4.46092849611301e-10	TRUE
EducationLevel	Shannon_Diversity	9-11th Grade	College/AA	0.000122671174660429	0.000122671174660429	TRUE
EducationLevel	Shannon_Diversity	9-11th Grade	High School	0.67615103884259	0.67615103884259	FALSE
EducationLevel	Shannon_Diversity	College Graduate	College/AA	0.00307706009161616	0.00307706009161616	TRUE
EducationLevel	Shannon_Diversity	College Graduate	High School	1.85833545253144e-11	1.85833545253144e-11	TRUE
EducationLevel	Shannon_Diversity	College/AA	High School	6.41545622962318e-05	6.41545622962318e-05	TRUE
EducationLevel	Inverse_Simpson	< 9th Grade	9-11th Grade	0.145686571697241	0.145686571697241	FALSE
EducationLevel	Inverse_Simpson	< 9th Grade	College Graduate	0.000197415448510156	0.000197415448510156	TRUE
EducationLevel	Inverse_Simpson	< 9th Grade	College/AA	0.00774234309181121	0.00774234309181121	TRUE
EducationLevel	Inverse_Simpson	< 9th Grade	High School	0.225149486680476	0.225149486680476	FALSE
EducationLevel	Inverse_Simpson	9-11th Grade	College Graduate	0.0174491274759166	0.0174491274759166	TRUE
EducationLevel	Inverse_Simpson	9-11th Grade	College/AA	0.225149486680476	0.225149486680476	FALSE
EducationLevel	Inverse_Simpson	9-11th Grade	High School	0.544221733738689	0.544221733738689	FALSE
EducationLevel	Inverse_Simpson	College Graduate	College/AA	0.126783992869098	0.126783992869098	FALSE
EducationLevel	Inverse_Simpson	College Graduate	High School	0.000648407274249139	0.000648407274249139	TRUE
EducationLevel	Inverse_Simpson	College/AA	High School	0.0465451861838729	0.0465451861838729	TRUE
Ethnicity	Observed_OTUs	White	Black	6.51510756722682e-21	6.51510756722682e-21	TRUE
Ethnicity	Observed_OTUs	White	Mexican American	1.68572426398191e-60	1.68572426398191e-60	TRUE
Ethnicity	Observed_OTUs	White	Other	6.8830382927717e-06	6.8830382927717e-06	TRUE
Ethnicity	Observed_OTUs	White	Other Hispanic	7.13668767054348e-15	7.13668767054348e-15	TRUE
Ethnicity	Observed_OTUs	Black	Mexican American	3.73971561121269e-13	3.73971561121269e-13	TRUE
Ethnicity	Observed_OTUs	Black	Other	0.00180838819265326	0.00180838819265326	TRUE
Ethnicity	Observed_OTUs	Black	Other Hispanic	0.658778812674809	0.658778812674809	FALSE
Ethnicity	Observed_OTUs	Mexican American	Other	6.51510756722682e-21	6.51510756722682e-21	TRUE
Ethnicity	Observed_OTUs	Mexican American	Other Hispanic	1.13492667123996e-08	1.13492667123996e-08	TRUE
Ethnicity	Observed_OTUs	Other	Other Hispanic	0.00175107889067159	0.00175107889067159	TRUE
Ethnicity	Shannon_Diversity	White	Black	1.02698862904569e-08	1.02698862904569e-08	TRUE
Ethnicity	Shannon_Diversity	White	Mexican American	2.65169298476644e-28	2.65169298476644e-28	TRUE
Ethnicity	Shannon_Diversity	White	Other	7.74596622125163e-05	7.74596622125163e-05	TRUE
Ethnicity	Shannon_Diversity	White	Other Hispanic	0.00237077534478003	0.00237077534478003	TRUE
Ethnicity	Shannon_Diversity	Black	Mexican American	5.35806857308186e-07	5.35806857308186e-07	TRUE
Ethnicity	Shannon_Diversity	Black	Other	0.500190610581925	0.500190610581925	FALSE
Ethnicity	Shannon_Diversity	Black	Other Hispanic	0.215118105839089	0.215118105839089	FALSE
Ethnicity	Shannon_Diversity	Mexican American	Other	3.82598958678015e-07	3.82598958678015e-07	TRUE
Ethnicity	Shannon_Diversity	Mexican American	Other Hispanic	5.80809812183211e-08	5.80809812183211e-08	TRUE
Ethnicity	Shannon_Diversity	Other	Other Hispanic	0.543355713356412	0.543355713356412	FALSE
Ethnicity	Inverse_Simpson	White	Black	0.022966357852661	0.022966357852661	TRUE
Ethnicity	Inverse_Simpson	White	Mexican American	1.07868795275431e-09	1.07868795275431e-09	TRUE
Ethnicity	Inverse_Simpson	White	Other	0.233110967760307	0.233110967760307	FALSE
Ethnicity	Inverse_Simpson	White	Other Hispanic	0.98596070809221	0.98596070809221	FALSE
Ethnicity	Inverse_Simpson	Black	Mexican American	0.000378397989176207	0.000378397989176207	TRUE
Ethnicity	Inverse_Simpson	Black	Other	0.622120995534251	0.622120995534251	FALSE
Ethnicity	Inverse_Simpson	Black	Other Hispanic	0.131852349315924	0.131852349315924	FALSE
Ethnicity	Inverse_Simpson	Mexican American	Other	0.000378397989176207	0.000378397989176207	TRUE
Ethnicity	Inverse_Simpson	Mexican American	Other Hispanic	9.76716461179146e-06	9.76716461179146e-06	TRUE
Ethnicity	Inverse_Simpson	Other	Other Hispanic	0.361340738301377	0.361340738301377	FALSE
Marital_Status	Observed_OTUs	Divorced	Living with partner	2.1682368960041e-17	2.1682368960041e-17	TRUE
Marital_Status	Observed_OTUs	Divorced	Married	0.313537895093656	0.313537895093656	FALSE
Marital_Status	Observed_OTUs	Divorced	Never married	1.85506111486754e-06	1.85506111486754e-06	TRUE
Marital_Status	Observed_OTUs	Divorced	Separated	9.69415694352488e-06	9.69415694352488e-06	TRUE
Marital_Status	Observed_OTUs	Divorced	Widowed	0.0164074069828298	0.0164074069828298	TRUE
Marital_Status	Observed_OTUs	Living with partner	Married	4.15756764281641e-24	4.15756764281641e-24	TRUE
Marital_Status	Observed_OTUs	Living with partner	Never married	2.16512006983333e-08	2.16512006983333e-08	TRUE
Marital_Status	Observed_OTUs	Living with partner	Separated	0.0776378938930794	0.0776378938930794	FALSE
Marital_Status	Observed_OTUs	Living with partner	Widowed	2.41991127640487e-16	2.41991127640487e-16	TRUE
Marital_Status	Observed_OTUs	Married	Never married	7.632446852525e-09	7.632446852525e-09	TRUE
Marital_Status	Observed_OTUs	Married	Separated	6.4133222361783e-06	6.4133222361783e-06	TRUE
Marital_Status	Observed_OTUs	Married	Widowed	0.000747612908050109	0.000747612908050109	TRUE
Marital_Status	Observed_OTUs	Never married	Separated	0.0776378938930794	0.0776378938930794	FALSE
Marital_Status	Observed_OTUs	Never married	Widowed	2.16512006983333e-08	2.16512006983333e-08	TRUE
Marital_Status	Observed_OTUs	Separated	Widowed	5.76158966787345e-08	5.76158966787345e-08	TRUE
Marital_Status	Shannon_Diversity	Divorced	Living with partner	3.14648456685623e-13	3.14648456685623e-13	TRUE
Marital_Status	Shannon_Diversity	Divorced	Married	0.00975708045078325	0.00975708045078325	TRUE
Marital_Status	Shannon_Diversity	Divorced	Never married	9.75785501348462e-07	9.75785501348462e-07	TRUE
Marital_Status	Shannon_Diversity	Divorced	Separated	1.35486313190922e-07	1.35486313190922e-07	TRUE
Marital_Status	Shannon_Diversity	Divorced	Widowed	0.899170062179747	0.899170062179747	FALSE
Marital_Status	Shannon_Diversity	Living with partner	Married	1.66672399637868e-12	1.66672399637868e-12	TRUE
Marital_Status	Shannon_Diversity	Living with partner	Never married	7.11507412934645e-05	7.11507412934645e-05	TRUE
Marital_Status	Shannon_Diversity	Living with partner	Separated	0.899170062179747	0.899170062179747	FALSE
Marital_Status	Shannon_Diversity	Living with partner	Widowed	1.35486313190922e-07	1.35486313190922e-07	TRUE
Marital_Status	Shannon_Diversity	Married	Never married	8.61704673672059e-05	8.61704673672059e-05	TRUE
Marital_Status	Shannon_Diversity	Married	Separated	4.34231046386146e-06	4.34231046386146e-06	TRUE
Marital_Status	Shannon_Diversity	Married	Widowed	0.0995328750524037	0.0995328750524037	FALSE
Marital_Status	Shannon_Diversity	Never married	Separated	0.00903692570378397	0.00903692570378397	TRUE
Marital_Status	Shannon_Diversity	Never married	Widowed	0.00110841624618733	0.00110841624618733	TRUE
Marital_Status	Shannon_Diversity	Separated	Widowed	1.42131491109173e-05	1.42131491109173e-05	TRUE
Marital_Status	Inverse_Simpson	Divorced	Living with partner	2.09350647156328e-06	2.09350647156328e-06	TRUE
Marital_Status	Inverse_Simpson	Divorced	Married	0.0270113062407058	0.0270113062407058	TRUE
Marital_Status	Inverse_Simpson	Divorced	Never married	0.00990258503106538	0.00990258503106538	TRUE
Marital_Status	Inverse_Simpson	Divorced	Separated	0.000142928282314762	0.000142928282314762	TRUE
Marital_Status	Inverse_Simpson	Divorced	Widowed	0.287391020448271	0.287391020448271	FALSE
Marital_Status	Inverse_Simpson	Living with partner	Married	0.000139004069966795	0.000139004069966795	TRUE
Marital_Status	Inverse_Simpson	Living with partner	Never married	0.00482413762335696	0.00482413762335696	TRUE
Marital_Status	Inverse_Simpson	Living with partner	Separated	0.976199967481234	0.976199967481234	FALSE
Marital_Status	Inverse_Simpson	Living with partner	Widowed	0.0267855235555307	0.0267855235555307	TRUE
Marital_Status	Inverse_Simpson	Married	Never married	0.40404584419629	0.40404584419629	FALSE
Marital_Status	Inverse_Simpson	Married	Separated	0.00671652709938519	0.00671652709938519	TRUE
Marital_Status	Inverse_Simpson	Married	Widowed	0.976199967481234	0.976199967481234	FALSE
Marital_Status	Inverse_Simpson	Never married	Separated	0.0272550342125565	0.0272550342125565	TRUE
Marital_Status	Inverse_Simpson	Never married	Widowed	0.663149303344718	0.663149303344718	FALSE
Marital_Status	Inverse_Simpson	Separated	Widowed	0.0340416329265685	0.0340416329265685	TRUE
Interview_Language	Observed_OTUs	English	Spanish	4.3626022712837e-34	4.3626022712837e-34	TRUE
Interview_Language	Shannon_Diversity	English	Spanish	1.32461118143761e-18	1.32461118143761e-18	TRUE
Interview_Language	Inverse_Simpson	English	Spanish	9.63081219154568e-09	9.63081219154568e-09	TRUE
Age_group	Observed_OTUs	30-39	18-29	0.825804563018715	0.825804563018715	FALSE
Age_group	Observed_OTUs	30-39	40-49	4.84563021685682e-05	4.84563021685682e-05	TRUE
Age_group	Observed_OTUs	30-39	50-59	2.60831856193962e-14	2.60831856193962e-14	TRUE
Age_group	Observed_OTUs	30-39	60-69	2.79409917226522e-49	2.79409917226522e-49	TRUE
Age_group	Observed_OTUs	18-29	40-49	3.08824658471894e-06	3.08824658471894e-06	TRUE
Age_group	Observed_OTUs	18-29	50-59	8.74071744572488e-18	8.74071744572488e-18	TRUE
Age_group	Observed_OTUs	18-29	60-69	7.12537961287546e-61	7.12537961287546e-61	TRUE
Age_group	Observed_OTUs	40-49	50-59	0.000232255954981389	0.000232255954981389	TRUE
Age_group	Observed_OTUs	40-49	60-69	5.07774133591986e-27	5.07774133591986e-27	TRUE
Age_group	Observed_OTUs	50-59	60-69	3.49046561025338e-12	3.49046561025338e-12	TRUE
Age_group	Shannon_Diversity	30-39	18-29	0.879570826189653	0.879570826189653	FALSE
Age_group	Shannon_Diversity	30-39	40-49	0.00566067025806634	0.00566067025806634	TRUE
Age_group	Shannon_Diversity	30-39	50-59	6.88495834611838e-06	6.88495834611838e-06	TRUE
Age_group	Shannon_Diversity	30-39	60-69	1.4104589338388e-16	1.4104589338388e-16	TRUE
Age_group	Shannon_Diversity	18-29	40-49	0.00396391390946698	0.00396391390946698	TRUE
Age_group	Shannon_Diversity	18-29	50-59	1.11093736432462e-06	1.11093736432462e-06	TRUE
Age_group	Shannon_Diversity	18-29	60-69	2.29575561392403e-19	2.29575561392403e-19	TRUE
Age_group	Shannon_Diversity	40-49	50-59	0.0691800779065004	0.0691800779065004	FALSE
Age_group	Shannon_Diversity	40-49	60-69	3.45729188989256e-08	3.45729188989256e-08	TRUE
Age_group	Shannon_Diversity	50-59	60-69	0.000183689434302452	0.000183689434302452	TRUE
Education_level	Observed_OTUs	College/AA	< 9th Grade	2.34128855141649e-08	2.34128855141649e-08	TRUE
Education_level	Observed_OTUs	College/AA	9-11th Grade	3.12816846828814e-14	3.12816846828814e-14	TRUE
Education_level	Observed_OTUs	College/AA	High School	1.24650218056793e-08	1.24650218056793e-08	TRUE
Education_level	Observed_OTUs	College/AA	College Graduate	2.52418436312994e-09	2.52418436312994e-09	TRUE
Education_level	Observed_OTUs	< 9th Grade	9-11th Grade	0.397010793859948	0.397010793859948	FALSE
Education_level	Observed_OTUs	< 9th Grade	High School	0.211332131591114	0.211332131591114	FALSE
Education_level	Observed_OTUs	< 9th Grade	College Graduate	2.8917184370292e-21	2.8917184370292e-21	TRUE
Education_level	Observed_OTUs	9-11th Grade	High School	0.0129709906296668	0.0129709906296668	TRUE
Education_level	Observed_OTUs	9-11th Grade	College Graduate	4.83507930059554e-33	4.83507930059554e-33	TRUE
Education_level	Observed_OTUs	High School	College Graduate	2.0614338162407e-27	2.0614338162407e-27	TRUE
Education_level	Shannon_Diversity	College/AA	< 9th Grade	2.10497073431836e-05	2.10497073431836e-05	TRUE
Education_level	Shannon_Diversity	College/AA	9-11th Grade	0.000122671174660429	0.000122671174660429	TRUE
Education_level	Shannon_Diversity	College/AA	High School	6.41545622962318e-05	6.41545622962318e-05	TRUE
Education_level	Shannon_Diversity	College/AA	College Graduate	0.00307706009161616	0.00307706009161616	TRUE
Education_level	Shannon_Diversity	< 9th Grade	9-11th Grade	0.475796431868767	0.475796431868767	FALSE
Education_level	Shannon_Diversity	< 9th Grade	High School	0.250755300143649	0.250755300143649	FALSE
Education_level	Shannon_Diversity	< 9th Grade	College Graduate	7.99076145131304e-11	7.99076145131304e-11	TRUE
Education_level	Shannon_Diversity	9-11th Grade	High School	0.67615103884259	0.67615103884259	FALSE
Education_level	Shannon_Diversity	9-11th Grade	College Graduate	4.46092849611301e-10	4.46092849611301e-10	TRUE
Education_level	Shannon_Diversity	High School	College Graduate	1.85833545253144e-11	1.85833545253144e-11	TRUE
Education_level	Inverse_Simpson	College/AA	< 9th Grade	0.00774234309181121	0.00774234309181121	TRUE
Education_level	Inverse_Simpson	College/AA	9-11th Grade	0.225149486680476	0.225149486680476	FALSE
Education_level	Inverse_Simpson	College/AA	High School	0.0465451861838729	0.0465451861838729	TRUE
Education_level	Inverse_Simpson	College/AA	College Graduate	0.126783992869098	0.126783992869098	FALSE
Education_level	Inverse_Simpson	< 9th Grade	9-11th Grade	0.145686571697241	0.145686571697241	FALSE
Education_level	Inverse_Simpson	< 9th Grade	High School	0.225149486680476	0.225149486680476	FALSE
Education_level	Inverse_Simpson	< 9th Grade	College Graduate	0.000197415448510156	0.000197415448510156	TRUE
Education_level	Inverse_Simpson	9-11th Grade	High School	0.544221733738689	0.544221733738689	FALSE
Education_level	Inverse_Simpson	9-11th Grade	College Graduate	0.0174491274759166	0.0174491274759166	TRUE
Education_level	Inverse_Simpson	High School	College Graduate	0.000648407274249139	0.000648407274249139	TRUE
Marital_status	Observed_OTUs	Married	Divorced	0.313537895093656	0.313537895093656	FALSE
Marital_status	Observed_OTUs	Married	Living with partner	4.15756764281641e-24	4.15756764281641e-24	TRUE
Marital_status	Observed_OTUs	Married	Never married	7.632446852525e-09	7.632446852525e-09	TRUE
Marital_status	Observed_OTUs	Married	Separated	6.4133222361783e-06	6.4133222361783e-06	TRUE
Marital_status	Observed_OTUs	Married	Widowed	0.000747612908050109	0.000747612908050109	TRUE
Marital_status	Observed_OTUs	Divorced	Living with partner	2.1682368960041e-17	2.1682368960041e-17	TRUE
Marital_status	Observed_OTUs	Divorced	Never married	1.85506111486754e-06	1.85506111486754e-06	TRUE
Marital_status	Observed_OTUs	Divorced	Separated	9.69415694352488e-06	9.69415694352488e-06	TRUE
Marital_status	Observed_OTUs	Divorced	Widowed	0.0164074069828298	0.0164074069828298	TRUE
Marital_status	Observed_OTUs	Living with partner	Never married	2.16512006983333e-08	2.16512006983333e-08	TRUE
Marital_status	Observed_OTUs	Living with partner	Separated	0.0776378938930794	0.0776378938930794	FALSE
Marital_status	Observed_OTUs	Living with partner	Widowed	2.41991127640487e-16	2.41991127640487e-16	TRUE
Marital_status	Observed_OTUs	Never married	Separated	0.0776378938930794	0.0776378938930794	FALSE
Marital_status	Observed_OTUs	Never married	Widowed	2.16512006983333e-08	2.16512006983333e-08	TRUE
Marital_status	Observed_OTUs	Separated	Widowed	5.76158966787345e-08	5.76158966787345e-08	TRUE
Marital_status	Shannon_Diversity	Married	Divorced	0.00975708045078325	0.00975708045078325	TRUE
Marital_status	Shannon_Diversity	Married	Living with partner	1.66672399637868e-12	1.66672399637868e-12	TRUE
Marital_status	Shannon_Diversity	Married	Never married	8.61704673672059e-05	8.61704673672059e-05	TRUE
Marital_status	Shannon_Diversity	Married	Separated	4.34231046386146e-06	4.34231046386146e-06	TRUE
Marital_status	Shannon_Diversity	Married	Widowed	0.0995328750524037	0.0995328750524037	FALSE
Marital_status	Shannon_Diversity	Divorced	Living with partner	3.14648456685623e-13	3.14648456685623e-13	TRUE
Marital_status	Shannon_Diversity	Divorced	Never married	9.75785501348462e-07	9.75785501348462e-07	TRUE
Marital_status	Shannon_Diversity	Divorced	Separated	1.35486313190922e-07	1.35486313190922e-07	TRUE
Marital_status	Shannon_Diversity	Divorced	Widowed	0.899170062179747	0.899170062179747	FALSE
Marital_status	Shannon_Diversity	Living with partner	Never married	7.11507412934645e-05	7.11507412934645e-05	TRUE
Marital_status	Shannon_Diversity	Living with partner	Separated	0.899170062179747	0.899170062179747	FALSE
Marital_status	Shannon_Diversity	Living with partner	Widowed	1.35486313190922e-07	1.35486313190922e-07	TRUE
Marital_status	Shannon_Diversity	Never married	Separated	0.00903692570378397	0.00903692570378397	TRUE
Marital_status	Shannon_Diversity	Never married	Widowed	0.00110841624618733	0.00110841624618733	TRUE
Marital_status	Shannon_Diversity	Separated	Widowed	1.42131491109173e-05	1.42131491109173e-05	TRUE
Marital_status	Inverse_Simpson	Married	Divorced	0.0270113062407058	0.0270113062407058	TRUE
Marital_status	Inverse_Simpson	Married	Living with partner	0.000139004069966795	0.000139004069966795	TRUE
Marital_status	Inverse_Simpson	Married	Never married	0.40404584419629	0.40404584419629	FALSE
Marital_status	Inverse_Simpson	Married	Separated	0.00671652709938519	0.00671652709938519	TRUE
Marital_status	Inverse_Simpson	Married	Widowed	0.976199967481234	0.976199967481234	FALSE
Marital_status	Inverse_Simpson	Divorced	Living with partner	2.09350647156328e-06	2.09350647156328e-06	TRUE
Marital_status	Inverse_Simpson	Divorced	Never married	0.00990258503106538	0.00990258503106538	TRUE
Marital_status	Inverse_Simpson	Divorced	Separated	0.000142928282314762	0.000142928282314762	TRUE
Marital_status	Inverse_Simpson	Divorced	Widowed	0.287391020448271	0.287391020448271	FALSE
Marital_status	Inverse_Simpson	Living with partner	Never married	0.00482413762335696	0.00482413762335696	TRUE
Marital_status	Inverse_Simpson	Living with partner	Separated	0.976199967481234	0.976199967481234	FALSE
Marital_status	Inverse_Simpson	Living with partner	Widowed	0.0267855235555307	0.0267855235555307	TRUE
Marital_status	Inverse_Simpson	Never married	Separated	0.0272550342125565	0.0272550342125565	TRUE
Marital_status	Inverse_Simpson	Never married	Widowed	0.663149303344718	0.663149303344718	FALSE
Marital_status	Inverse_Simpson	Separated	Widowed	0.0340416329265685	0.0340416329265685	TRUE
Interview_language	Observed_OTUs	English	Spanish	4.3626022712837e-34	4.3626022712837e-34	TRUE
Interview_language	Shannon_Diversity	English	Spanish	1.32461118143761e-18	1.32461118143761e-18	TRUE
Interview_language	Inverse_Simpson	English	Spanish	9.63081219154568e-09	9.63081219154568e-09	TRUE
Gum_disease	Observed_OTUs	control	Gum disease	1.27868273875579e-136	1.27868273875579e-136	TRUE
Gum_disease	Shannon_Diversity	control	Gum disease	2.76211278867646e-88	2.76211278867646e-88	TRUE
Gum_disease	Inverse_Simpson	control	Gum disease	4.89947766834676e-42	4.89947766834676e-42	TRUE
Oral_hygiene	Observed_OTUs	control	Poor oral hygiene	3.58626142769043e-135	3.58626142769043e-135	TRUE
Oral_hygiene	Shannon_Diversity	control	Poor oral hygiene	1.04906117842314e-74	1.04906117842314e-74	TRUE
Oral_hygiene	Inverse_Simpson	control	Poor oral hygiene	4.01636038371276e-34	4.01636038371276e-34	TRUE
Tooth_decay	Observed_OTUs	control	Tooth decay	1.70513817858961e-88	1.70513817858961e-88	TRUE
Tooth_decay	Shannon_Diversity	control	Tooth decay	1.66816249858502e-43	1.66816249858502e-43	TRUE
Tooth_decay	Inverse_Simpson	control	Tooth decay	2.96602063305929e-15	2.96602063305929e-15	TRUE
Oral_all	Observed_OTUs	Control	Gum Disease	5.0856655220519e-139	5.0856655220519e-139	TRUE
Oral_all	Observed_OTUs	Control	Oral Hygiene	1.12311044207249e-29	1.12311044207249e-29	TRUE
Oral_all	Observed_OTUs	Control	Tooth Decay	4.09310463906488e-05	4.09310463906488e-05	TRUE
Oral_all	Observed_OTUs	Control	Denture	0.789973593297903	0.789973593297903	FALSE
Oral_all	Observed_OTUs	Gum Disease	Oral Hygiene	7.41742481359603e-17	7.41742481359603e-17	TRUE
Oral_all	Observed_OTUs	Gum Disease	Tooth Decay	6.34587162509894e-32	6.34587162509894e-32	TRUE
Oral_all	Observed_OTUs	Gum Disease	Denture	6.34587162509894e-32	6.34587162509894e-32	TRUE
Oral_all	Observed_OTUs	Oral Hygiene	Tooth Decay	3.24143864571708e-06	3.24143864571708e-06	TRUE
Oral_all	Observed_OTUs	Oral Hygiene	Denture	4.58963284112263e-10	4.58963284112263e-10	TRUE
Oral_all	Observed_OTUs	Tooth Decay	Denture	0.00776417858501294	0.00776417858501294	TRUE
Oral_all	Shannon_Diversity	Control	Gum Disease	5.88561440736691e-92	5.88561440736691e-92	TRUE
Oral_all	Shannon_Diversity	Control	Oral Hygiene	1.66750469163186e-11	1.66750469163186e-11	TRUE
Oral_all	Shannon_Diversity	Control	Tooth Decay	0.0416489440509229	0.0416489440509229	TRUE
Oral_all	Shannon_Diversity	Control	Denture	0.7681925036347	0.7681925036347	FALSE
Oral_all	Shannon_Diversity	Gum Disease	Oral Hygiene	3.01522217581408e-16	3.01522217581408e-16	TRUE
Oral_all	Shannon_Diversity	Gum Disease	Tooth Decay	2.95021420404031e-25	2.95021420404031e-25	TRUE
Oral_all	Shannon_Diversity	Gum Disease	Denture	1.14581342902221e-22	1.14581342902221e-22	TRUE
Oral_all	Shannon_Diversity	Oral Hygiene	Tooth Decay	0.00258578430989858	0.00258578430989858	TRUE
Oral_all	Shannon_Diversity	Oral Hygiene	Denture	5.5789087916748e-05	5.5789087916748e-05	TRUE
Oral_all	Shannon_Diversity	Tooth Decay	Denture	0.131869402300329	0.131869402300329	FALSE
Oral_all	Inverse_Simpson	Control	Gum Disease	3.82859942120597e-43	3.82859942120597e-43	TRUE
Oral_all	Inverse_Simpson	Control	Oral Hygiene	3.27378413426278e-05	3.27378413426278e-05	TRUE
Oral_all	Inverse_Simpson	Control	Tooth Decay	0.906196651505013	0.906196651505013	FALSE
Oral_all	Inverse_Simpson	Control	Denture	0.729786482249213	0.729786482249213	FALSE
Oral_all	Inverse_Simpson	Gum Disease	Oral Hygiene	2.90481384031744e-08	2.90481384031744e-08	TRUE
Oral_all	Inverse_Simpson	Gum Disease	Tooth Decay	8.06708426053747e-17	8.06708426053747e-17	TRUE
Oral_all	Inverse_Simpson	Gum Disease	Denture	1.10156930808047e-10	1.10156930808047e-10	TRUE
Oral_all	Inverse_Simpson	Oral Hygiene	Tooth Decay	0.00259213259902073	0.00259213259902073	TRUE
Oral_all	Inverse_Simpson	Oral Hygiene	Denture	0.0338497596522844	0.0338497596522844	TRUE
Oral_all	Inverse_Simpson	Tooth Decay	Denture	0.729786482249213	0.729786482249213	FALSE
Smoking_status	Observed_OTUs	Never smoker	Former smoker	8.47220921049184e-07	8.47220921049184e-07	TRUE
Smoking_status	Observed_OTUs	Never smoker	Current smoker	2.00766729777978e-08	2.00766729777978e-08	TRUE
Smoking_status	Observed_OTUs	Former smoker	Current smoker	9.10345715113388e-16	9.10345715113388e-16	TRUE
Smoking_status	Shannon_Diversity	Never smoker	Former smoker	0.0108655431894504	0.0108655431894504	TRUE
Smoking_status	Shannon_Diversity	Never smoker	Current smoker	8.39405409516657e-05	8.39405409516657e-05	TRUE
Smoking_status	Shannon_Diversity	Former smoker	Current smoker	7.07906296168417e-07	7.07906296168417e-07	TRUE
Smoking_status	Inverse_Simpson	Never smoker	Former smoker	0.0105354939555693	0.0105354939555693	TRUE
Smoking_status	Inverse_Simpson	Never smoker	Current smoker	0.5607158323103	0.5607158323103	FALSE
Smoking_status	Inverse_Simpson	Former smoker	Current smoker	0.0105354939555693	0.0105354939555693	TRUE
BMI_category	Inverse_Simpson	Healthy weight	Underweight	0.0322623723953517	0.0322623723953517	TRUE
BMI_category	Inverse_Simpson	Healthy weight	Overweight	0.16256475643908	0.16256475643908	FALSE
BMI_category	Inverse_Simpson	Healthy weight	Class 1 Obesity	0.127105390125805	0.127105390125805	FALSE
BMI_category	Inverse_Simpson	Healthy weight	Class 2-3 Obesity	0.229952622552346	0.229952622552346	FALSE
BMI_category	Inverse_Simpson	Underweight	Overweight	0.00647561040929187	0.00647561040929187	TRUE
BMI_category	Inverse_Simpson	Underweight	Class 1 Obesity	0.00647561040929187	0.00647561040929187	TRUE
BMI_category	Inverse_Simpson	Underweight	Class 2-3 Obesity	0.00647561040929187	0.00647561040929187	TRUE
BMI_category	Inverse_Simpson	Overweight	Class 1 Obesity	0.831405811486591	0.831405811486591	FALSE
BMI_category	Inverse_Simpson	Overweight	Class 2-3 Obesity	0.979656124485176	0.979656124485176	FALSE
BMI_category	Inverse_Simpson	Class 1 Obesity	Class 2-3 Obesity	0.831405811486591	0.831405811486591	FALSE
Blood_pressure	Observed_OTUs	Normal	Elevated	0.302991151784225	0.302991151784225	FALSE
Blood_pressure	Observed_OTUs	Normal	Hypertension Stage 1	0.000121417586793654	0.000121417586793654	TRUE
Blood_pressure	Observed_OTUs	Normal	Hypertension Stage 2	0.261636020412022	0.261636020412022	FALSE
Blood_pressure	Observed_OTUs	Normal	Hypertensive Crisis	0.261636020412022	0.261636020412022	FALSE
Blood_pressure	Observed_OTUs	Elevated	Hypertension Stage 1	0.0767947602830204	0.0767947602830204	FALSE
Blood_pressure	Observed_OTUs	Elevated	Hypertension Stage 2	0.526099794761621	0.526099794761621	FALSE
Blood_pressure	Observed_OTUs	Elevated	Hypertensive Crisis	0.271313595688202	0.271313595688202	FALSE
Blood_pressure	Observed_OTUs	Hypertension Stage 1	Hypertension Stage 2	0.261636020412022	0.261636020412022	FALSE
Blood_pressure	Observed_OTUs	Hypertension Stage 1	Hypertensive Crisis	0.415208084743527	0.415208084743527	FALSE
Blood_pressure	Observed_OTUs	Hypertension Stage 2	Hypertensive Crisis	0.302991151784225	0.302991151784225	FALSE
Blood_pressure	Shannon_Diversity	Normal	Elevated	0.790507856303389	0.790507856303389	FALSE
Blood_pressure	Shannon_Diversity	Normal	Hypertension Stage 1	0.114429151841578	0.114429151841578	FALSE
Blood_pressure	Shannon_Diversity	Normal	Hypertension Stage 2	0.937515612038744	0.937515612038744	FALSE
Blood_pressure	Shannon_Diversity	Normal	Hypertensive Crisis	0.186720633911757	0.186720633911757	FALSE
Blood_pressure	Shannon_Diversity	Elevated	Hypertension Stage 1	0.218743291592894	0.218743291592894	FALSE
Blood_pressure	Shannon_Diversity	Elevated	Hypertension Stage 2	0.880627643506187	0.880627643506187	FALSE
Blood_pressure	Shannon_Diversity	Elevated	Hypertensive Crisis	0.186720633911757	0.186720633911757	FALSE
Blood_pressure	Shannon_Diversity	Hypertension Stage 1	Hypertension Stage 2	0.187349545267382	0.187349545267382	FALSE
Blood_pressure	Shannon_Diversity	Hypertension Stage 1	Hypertensive Crisis	0.218743291592894	0.218743291592894	FALSE
Blood_pressure	Shannon_Diversity	Hypertension Stage 2	Hypertensive Crisis	0.186720633911757	0.186720633911757	FALSE
Pulse_category	Shannon_Diversity	70-75 bpm	<60 bpm	0.433593959218717	0.433593959218717	FALSE
Pulse_category	Shannon_Diversity	70-75 bpm	60-70 bpm	0.155969307184192	0.155969307184192	FALSE
Pulse_category	Shannon_Diversity	70-75 bpm	75-85 bpm	0.433734765774322	0.433734765774322	FALSE
Pulse_category	Shannon_Diversity	70-75 bpm	85+ bpm	0.367817456374491	0.367817456374491	FALSE
Pulse_category	Shannon_Diversity	<60 bpm	60-70 bpm	0.782838978671838	0.782838978671838	FALSE
Pulse_category	Shannon_Diversity	<60 bpm	75-85 bpm	0.155969307184192	0.155969307184192	FALSE
Pulse_category	Shannon_Diversity	<60 bpm	85+ bpm	0.155969307184192	0.155969307184192	FALSE
Pulse_category	Shannon_Diversity	60-70 bpm	75-85 bpm	0.0257133522327201	0.0257133522327201	TRUE
Pulse_category	Shannon_Diversity	60-70 bpm	85+ bpm	0.0257133522327201	0.0257133522327201	TRUE
Pulse_category	Shannon_Diversity	75-85 bpm	85+ bpm	0.722384671646605	0.722384671646605	FALSE
Pulse_category	Inverse_Simpson	70-75 bpm	<60 bpm	0.0243387766549213	0.0243387766549213	TRUE
Pulse_category	Inverse_Simpson	70-75 bpm	60-70 bpm	0.130996377464307	0.130996377464307	FALSE
Pulse_category	Inverse_Simpson	70-75 bpm	75-85 bpm	0.392147676184633	0.392147676184633	FALSE
Pulse_category	Inverse_Simpson	70-75 bpm	85+ bpm	0.307777526486086	0.307777526486086	FALSE
Pulse_category	Inverse_Simpson	<60 bpm	60-70 bpm	0.307777526486086	0.307777526486086	FALSE
Pulse_category	Inverse_Simpson	<60 bpm	75-85 bpm	0.00552069793120812	0.00552069793120812	TRUE
Pulse_category	Inverse_Simpson	<60 bpm	85+ bpm	0.00552069793120812	0.00552069793120812	TRUE
Pulse_category	Inverse_Simpson	60-70 bpm	75-85 bpm	0.0132558882628802	0.0132558882628802	TRUE
Pulse_category	Inverse_Simpson	60-70 bpm	85+ bpm	0.0132558882628802	0.0132558882628802	TRUE
Pulse_category	Inverse_Simpson	75-85 bpm	85+ bpm	0.694411929631207	0.694411929631207	FALSE
Asthma	Observed_OTUs	control	Asthma	6.59740829412585e-14	6.59740829412585e-14	TRUE
Asthma	Shannon_Diversity	control	Asthma	6.50081280624077e-07	6.50081280624077e-07	TRUE
Asthma	Inverse_Simpson	control	Asthma	9.71707876690126e-05	9.71707876690126e-05	TRUE
Bronchitis	Observed_OTUs	control	Bronchitis	1.70248492876655e-11	1.70248492876655e-11	TRUE
Bronchitis	Shannon_Diversity	control	Bronchitis	2.40331282711135e-06	2.40331282711135e-06	TRUE
Bronchitis	Inverse_Simpson	control	Bronchitis	0.0187798802247222	0.0187798802247222	TRUE
Emphysema	Observed_OTUs	control	Emphysema	2.09140527355847e-13	2.09140527355847e-13	TRUE
Emphysema	Shannon_Diversity	control	Emphysema	4.80012204965426e-09	4.80012204965426e-09	TRUE
Emphysema	Inverse_Simpson	control	Emphysema	0.000174196473643837	0.000174196473643837	TRUE
Angina	Observed_OTUs	control	Angina	9.84561732093892e-07	9.84561732093892e-07	TRUE
Angina	Shannon_Diversity	control	Angina	2.93707547602062e-05	2.93707547602062e-05	TRUE
Angina	Inverse_Simpson	control	Angina	0.013065537937204	0.013065537937204	TRUE
Heart_failure	Observed_OTUs	control	Heart failure	0.00457071019632044	0.00457071019632044	TRUE
Heart_attack	Observed_OTUs	control	Heart attack	2.16024761596362e-08	2.16024761596362e-08	TRUE
Heart_attack	Shannon_Diversity	control	Heart attack	8.00118178356608e-05	8.00118178356608e-05	TRUE
Heart_attack	Inverse_Simpson	control	Heart attack	0.00853256850653739	0.00853256850653739	TRUE
Stroke	Observed_OTUs	control	Stroke	1.95757034088157e-08	1.95757034088157e-08	TRUE
Stroke	Shannon_Diversity	control	Stroke	0.000790169255761025	0.000790169255761025	TRUE
Diabetes	Observed_OTUs	control	Diabetes	1.10887992144394e-12	1.10887992144394e-12	TRUE
Diabetes	Shannon_Diversity	control	Diabetes	3.69624231238321e-05	3.69624231238321e-05	TRUE
Diabetes	Inverse_Simpson	control	Diabetes	0.0238447084407911	0.0238447084407911	TRUE
Breast_cancer	Observed_OTUs	control	Breast cancer	0.000380602540617103	0.000380602540617103	TRUE
Colon_cancer	Observed_OTUs	control	Colon cancer	0.0054823193905934	0.0054823193905934	TRUE
Colon_cancer	Shannon_Diversity	control	Colon cancer	0.0420987295679057	0.0420987295679057	TRUE
Lung_cancer	Observed_OTUs	control	Lung cancer	0.0180599903451722	0.0180599903451722	TRUE
Esophageal_cancer	Observed_OTUs	control	Esophageal cancer	0.0317686812201198	0.0317686812201198	TRUE
Prostate_cancer	Observed_OTUs	control	Prostate cancer	0.000317102378171246	0.000317102378171246	TRUE
Prostate_cancer	Shannon_Diversity	control	Prostate cancer	0.00860436249157988	0.00860436249157988	TRUE
