## Supplementary material for "The Oral Microbiome Is a Population-Scale Readout of the Exposome, Age, and Systemic Health": N/A: Table_S8 Full age cluster determination results.csv

k	silhouette_score	gap_statistic	gap_error	optimal_silhouette	optimal_gap	final_optimal
2	1.08614226676879	0.596118448687228	0.039267736771716	FALSE	FALSE	FALSE
3	1.43039368293023	0.802546106968718	0.041362768953559	FALSE	TRUE	FALSE
4	1.78831439650804	0.807179367097048	0.0403906593803571	FALSE	FALSE	FALSE
5	2.13977426745054	0.835424662412313	0.0389244382469252	FALSE	FALSE	FALSE
6	2.47907047536789	0.874253469934799	0.0386827996007546	FALSE	FALSE	FALSE
7	2.55290415631806	0.911830302146398	0.0390488450991619	FALSE	FALSE	FALSE
8	2.81678352170318	0.930446334186285	0.0400645434577325	FALSE	FALSE	FALSE
9	2.85140654286913	0.957299984184191	0.0394131513597391	TRUE	FALSE	TRUE
