## Supplementary material for "The Oral Microbiome Is a Population-Scale Readout of the Exposome, Age, and Systemic Health": N/A: Table_S9 Age cluster assignments for common taxa.csv

genus	cluster	phylum	mean_abundance	sd_abundance	age_group_14-19	age_group_20-24	age_group_25-29	age_group_30-34	age_group_35-39	age_group_40-44	age_group_45-49	age_group_50-54	age_group_55-59	age_group_60-64	age_group_65-69
RSV_genus35	i	Actinobacteria	3.10862446895044e-15	1	-0.456976300883256	1.59151613202739	0.028893670157554	1.18603287439667	-0.523777833711676	-0.980630553171395	-0.74671618129678	-0.538560240567984	-1.11782558469571	-0.0283948385967363	1.58643885634195
RSV_genus38	d	Actinobacteria	2.62416351275037e-16	1	0.479761835099808	1.69171391999894	1.32480472530438	0.666015359679287	-0.0981649258413091	0.24869881984274	-1.0432472214088	-0.070555378859724	-1.10688689988846	-0.790439226348016	-1.30170100757884
RSV_genus44	h	Actinobacteria	-1.00929365875014e-16	1	-1.51508513593974	-1.09764020819675	-0.980870504334743	0.0993303089046546	-0.822962418231593	-0.261306385238706	0.917613533177795	0.776014493786423	0.673366599739118	0.637212630107623	1.57432708622592
RSV_genus45	h	Actinobacteria	-1.81672858575026e-16	1	-1.87511051681176	-1.35423808507093	-0.683707699694905	-0.704632796681478	0.414416602704834	0.519287833906978	0.608386596962732	0.626055119872154	0.273583108248952	0.946015838153836	1.22994399840959
RSV_genus49	h	Actinobacteria	0	1	-2.45026922918514	-0.931889184304572	0.283450496921628	-0.393927568399365	0.691986242080767	-0.104052319505135	0.706210058381549	0.340875727748763	0.651489576347952	0.0392233561312401	1.16690284378231
RSV_genus51	b	Actinobacteria	7.97341990412612e-16	1	-1.13585954567526	0.751706345970691	0.422227104394186	-0.010802702655556	-0.591246016708248	-0.115709746771082	2.57868781713044	-0.540765997634468	-0.61117507245815	-0.439723962143594	-0.307338223448952
RSV_genus52	c	Actinobacteria	-3.43159843975048e-16	1	1.81035336070749	1.62925028819576	0.119295883819743	-0.527901866495917	0.565629315787501	-0.0283550220330595	-0.54529438376552	-0.341907012685301	-1.0276402513249	-0.271150113107485	-1.38228019909831
RSV_genus135	h	Actinobacteria	-1.4130111222502e-16	1	-1.39987658707367	-1.21897522216914	-1.15855263597717	-0.344250563307557	-0.199034694194535	0.0643912902175405	0.267616976417168	0.26856805964239	0.979526810211718	1.06101714749904	1.67956941873421
RSV_genus193	h	Actinobacteria	-1.33226762955019e-15	1	-1.87410267939453	-0.430519147552938	0.433160037659431	0.849576376362928	-0.358475182202493	-0.087625276575911	-0.30416171681433	-0.407916571350127	-0.588094703512885	0.743499724740152	2.02465913864069
RSV_genus196	h	Actinobacteria	4.03717463500057e-17	1	-1.93172888376854	-0.506864127438178	-0.357566181380269	0.393834077685301	-0.632997324957149	0.261028732628041	-0.467346102576207	0.235246877341856	-0.0662126762651422	1.17495698408599	1.8976486246443
RSV_genus201	f	Actinobacteria	-1.00929365875014e-16	1	-2.23256295069688	-0.279185125534427	0.384128128599443	1.53275058937404	0.983606849497263	0.681442638059175	0.0251303690684395	0.435596071530611	-0.430965563076404	-0.431752175048341	-0.668188831772928
RSV_genus204	h	Actinobacteria	3.38113375681298e-16	1	-1.90227808998364	-0.980659374020377	0.776448770737905	-0.0258609170905945	-0.117379146804984	2.12340695398285	0.123783002630923	0.00511061691159103	-0.196826739162697	-0.234920894011884	0.429175816810909
RSV_genus231	a	Bacteroidetes	4.74368019612567e-16	1	0.9518698983292	-0.995630648172124	-0.204813527741071	-1.00680203874231	-1.39234602381954	0.718927198800332	-0.247920569278741	1.9697042659673	0.715321375178639	-0.185209519687913	-0.323100410833769
RSV_genus233	f	Bacteroidetes	-3.10988608602388e-16	1	-2.30151557556462	-0.561051839602547	-0.510745402976654	0.037701442575268	1.05045458353596	1.59248702249826	0.527482046852213	0.425869941121375	-0.0651397184586556	-0.139787558184967	-0.0557549417956289
RSV_genus253	d	Bacteroidetes	1.29189588320018e-15	1	-0.0792218338994519	-0.0492174484665415	1.28400140357159	0.00455027343221393	0.941227567281353	0.626811080233128	0.210362730543001	0.58586583622339	0.0730442407149135	-1.4822756151023	-2.11514823453128
RSV_genus255	f	Bacteroidetes	-2.62416351275037e-16	1	-2.12340139987442	-0.769894281274835	0.181723966907461	0.356073323811155	1.10852760336289	1.07600989327029	0.38259614168458	1.19218188618375	-0.273061430041019	-0.377704588456316	-0.753051115573534
RSV_genus256	c	Bacteroidetes	2.22044604925031e-16	1	1.31601451163168	1.68740466148865	1.00041362288792	0.292754180869832	-0.0208309922363244	0.0268932027457242	-0.263376821592903	-0.676349505146837	-0.981490314792705	-1.13016883215675	-1.25126371369829
RSV_genus259	d	Bacteroidetes	-7.46877307475105e-16	1	-0.83067241302526	1.24338547175028	1.23414315482946	0.49262004061034	0.463491752956319	0.500673513807988	-0.0318234291209968	0.219141632412314	-0.0400129694008356	-1.31104589561577	-1.93990085920385
RSV_genus261	e	Bacteroidetes	8.88178419700125e-16	1	-0.133491143936486	0.165458262164278	0.339461506884531	1.95541322747323	-0.438586803103778	-0.429766906120393	-0.39552659999991	1.69576852412438	-0.719009165834813	-0.950601306676706	-1.08911959497432
RSV_genus262	h	Bacteroidetes	2.42230478100034e-16	1	-0.774312758868418	-1.09125355420408	-1.19124800612427	-0.3822996958779	-0.863062969217825	-0.270513050538541	0.212587820749515	0.531947012786555	0.649922283086148	1.70132862821248	1.47690428999633
RSV_genus263	h	Bacteroidetes	3.35085494705047e-15	1	-1.71705176634558	-0.428084328233624	-0.731836335659974	0.331470043998116	-0.746727667532734	-0.962133730277865	0.430230041362289	0.381864402657337	0.595212116549682	1.39477524788498	1.45228197559741
RSV_genus318	c	Bacteroidetes	-2.32137541512533e-16	1	2.16559771445527	1.37175592143816	0.494258673323222	0.243717615721753	-0.0909022417024877	-0.342439348874901	-0.692414388274558	-0.811544793316885	-0.701764185147209	-0.940723803312079	-0.695541164310281
RSV_genus319	h	Bacteroidetes	-4.03717463500057e-16	1	-0.615370806868689	-0.615452719823321	-1.31151377787432	-1.13938274261985	-0.370412192705376	1.59884681741041	-0.311538670368858	-0.227737338233221	0.571097769719906	0.961791551355206	1.45967211000811
RSV_genus322	h	Bacteroidetes	4.03717463500057e-17	1	-0.899517305586618	0.0625344868718478	-0.628377424698442	-0.988588128425161	-0.168682662551621	1.55457044274972	1.34258373849045	0.0437200758509073	-1.1569977962915	-0.548819289158578	1.38757386274899
RSV_genus475	c	Firmicutes	-2.89162633231916e-15	1	2.53439491768464	0.744852108016911	0.719409476425388	-0.0883120596109787	-0.201246218568085	-0.545282223675941	-0.508422158850218	-0.965856699961375	-0.555683436317024	-0.656054652970166	-0.477799052173187
RSV_genus494	e	Firmicutes	-2.01858731750028e-17	1	0.697286019945545	-0.579808531670731	-0.745694711141262	2.30451090018067	-1.08750192674435	0.937051914444801	0.235373322195279	-0.156906806687217	-0.41098509879955	-0.216455375541611	-0.976869706181574
RSV_genus499	c	Firmicutes	-6.45947941600091e-16	1	2.48386812478178	1.18279893044946	0.195239799419908	-0.526770519827092	-0.41718647522843	-0.903311396365124	-0.780289889030732	-0.472546227989321	-0.381403526006951	0.00446890486042474	-0.38486772506393
RSV_genus511	c	Firmicutes	1.53917282959397e-15	1	2.3628369983029	0.886469334181056	0.849053570533008	-0.102039807044527	0.0301103520629065	-0.822593671974422	-0.968280293545997	-0.689925413839547	-0.558962218102954	-0.562407189580853	-0.424261660991548
RSV_genus519	h	Firmicutes	-1.81672858575026e-16	1	-1.85332428488408	-0.926360860282339	-0.962150351496334	-0.477571313674116	-0.0428231811441398	0.254734614124516	0.710197894612642	0.447927871765107	0.121538706675004	1.21194401023476	1.51588689406898
RSV_genus530	a	Firmicutes	2.26081779560032e-15	1	1.72328222536136	-0.219477242982065	0.276697867472856	-1.63906507857964	0.819059982150369	0.235410140414281	0.362558990384477	0.698630944167025	-0.603448711453412	-0.0712477538567965	-1.58240136307844
RSV_genus535	c	Firmicutes	0	1	2.14713572297303	1.17623035992217	0.464773544600362	-0.742606090075923	-0.788841861566318	-0.536465952820867	-0.350373537478137	-0.405556103015125	-0.906273678210961	0.751530989417799	-0.80955339374603
RSV_genus555	f	Firmicutes	5.04646829375071e-17	1	-1.97582712788059	-0.615760946229244	0.665267754110138	0.951702271837398	1.16794479835752	1.14608102381	0.551573638084722	-0.0842869411827656	-0.199121878156797	-0.958541497058794	-0.64903109569159
RSV_genus560	f	Firmicutes	3.24235587873483e-16	1	-2.29957007923512	-1.20030391462195	0.601703784025224	0.34282150529286	0.850333640737208	1.06453578321717	-0.427427078733657	0.533822550799007	0.67256586472456	-0.0154995404295671	-0.122982515775738
RSV_genus568	f	Firmicutes	-5.95483258662584e-16	1	-2.62769428150629	-0.458667369742946	0.0817510974087359	0.79055129959479	0.597883114541561	0.788994484432196	0.28824356877027	0.899118187726312	0.294763196586519	-0.127025498578518	-0.527917799232632
RSV_genus569	h	Firmicutes	-4.44089209850063e-16	1	-1.1454570575846	-1.32940881251489	-0.132211756942683	0.582074381928057	1.17966579815448	0.655809855330281	-0.771154250507433	-0.677220690646067	-0.786552430745096	0.955664196520993	1.46879076700695
RSV_genus578	d	Firmicutes	-6.05576195250085e-17	1	-1.3084904543386	0.639654126543978	1.44859451479521	1.148586110887	0.520177220737795	0.817845377002954	0.0745869912612655	-0.220493343682215	-0.71351816696936	-1.02798714968663	-1.3789552265514
RSV_genus579	f	Firmicutes	2.01858731750028e-17	1	-1.6072824694328	-0.128670551331011	0.3952288462571	1.08272878465169	1.03740963181838	1.17618605178994	0.457688422019377	0.337204363490519	-0.207477956706724	-1.3497750012838	-1.19324012127267
RSV_genus580	h	Firmicutes	-9.48736039225134e-16	1	-2.45501279660202	-1.3243679074486	0.00974941776962693	0.31507361319508	0.323668758060915	0.291224636280547	0.445497935673445	0.259757853606398	0.843568443578418	0.401147794263751	0.889692251622426
RSV_genus582	d	Firmicutes	6.86319687950097e-16	1	-1.70856635920286	0.138129350435781	1.00703236150352	1.14158483972836	1.17096449232156	0.700206295923998	0.198940928807136	0.042671741174186	-0.367113141373187	-1.21951619213086	-1.10433431718763
RSV_genus583	h	Firmicutes	-1.27171001002518e-15	1	-2.37313742153233	-0.280213188780912	0.834390289087307	0.688562427553333	-0.152923540307252	1.08531410862105	-0.400143572527858	-0.681018479768117	0.0704053867975693	0.075861185556791	1.1329028053004
RSV_genus591	i	Firmicutes	4.84460956200068e-16	1	-0.42082539060077	-0.615758268964117	-0.0121217279515724	0.562809607813068	-0.662875906303835	-1.15830121581864	-0.624495187640433	-0.671219463810292	0.671865955391579	0.527725334193734	2.40319626369129
RSV_genus592	d	Firmicutes	4.84460956200068e-16	1	-0.812895434376619	1.22555204849304	1.4150727429348	0.790782851855329	0.709228850537276	0.398208372729397	-0.337234385157085	0.0929404995681872	-0.654682135810332	-1.39094415096823	-1.43602925980576
RSV_genus600	f	Firmicutes	2.01858731750028e-17	1	-2.33330252794361	-0.659127976928101	0.772489213928196	0.960732816475325	0.888221810590844	0.813088716550396	0.533587969581545	0.0702489115055927	0.0279460000284039	-0.159845124178087	-0.914039809610509
RSV_genus603	d	Firmicutes	1.39787171736895e-15	1	0.316987588928693	0.641126924516786	2.27009379787001	0.663950228486611	0.305980800743777	-0.314032150633252	-0.522190660792969	-0.803848092153441	-1.0332511658696	-1.28828042014417	-0.236536850952435
RSV_genus604	i	Firmicutes	1.61486985400023e-16	1	0.0908035029792161	-0.677768418267971	-0.475072954785987	0.0150066248165037	-0.75461350593881	-1.16451566576846	-0.580619606180636	0.039169237848591	0.494889894917278	0.443554263732468	2.56916662664781
RSV_genus627	i	Firmicutes	-4.56200733755064e-15	1	-1.14791233328466	0.312180916045042	0.381828795529412	1.02252149567485	0.0552994734742107	-1.56589167816164	-1.2161356653225	0.128705019014584	1.58627822495509	-0.422025646079972	0.865151398155527
RSV_genus630	d	Firmicutes	1.51394048812521e-16	1	-1.47412991875154	0.842727764790451	1.88137124515075	0.154606402464549	1.20894438119303	0.199540948945777	-0.447936419307505	-0.359531651678156	-1.10847380339804	-0.235379425930646	-0.661739523478667
RSV_genus631	h	Firmicutes	0	1	-1.17718690955691	-0.899584209115536	-0.810923168675082	-0.487065701926194	-0.429177965997953	-0.535627941485132	-0.235616334981096	2.04294964413454	0.751052552686096	0.718079977281853	1.06310005763541
RSV_genus644	d	Firmicutes	-2.01858731750028e-17	1	-1.03321415032541	0.678959973104832	0.952385557847748	1.27484124242601	0.789247232748789	1.02869006747767	-0.511816511096607	-0.0789558271836396	-0.519669133260201	-0.848389177226212	-1.73207927451298
RSV_genus646	f	Firmicutes	-6.45947941600091e-16	1	-1.84554653785284	-0.186135469662071	0.684441750267431	0.796007289804535	0.949199098224266	1.30934768061412	0.581436409975848	0.115833610187053	-0.189150104310097	-1.12378524644591	-1.09164848080233
RSV_genus649	d	Firmicutes	4.03717463500057e-16	1	0.135194433494908	1.52629168786884	1.21203485312359	0.803745537172949	0.413918127994064	0.219617670017682	-0.149202511097656	-0.344876766496593	-0.822386119245509	-1.40493624667624	-1.58940066615603
RSV_genus650	d	Firmicutes	-2.01858731750028e-17	1	-0.535572481887723	0.826725804367089	1.98651216989513	0.642081092458034	0.060003610184507	0.825033702012616	-0.180544595746876	-0.536342955313974	-0.509602043436204	-1.0852456146927	-1.4930486878399
RSV_genus673	b	Firmicutes	1.00929365875014e-16	1	0.870717916505477	0.0343628083141966	-0.643823913721722	-0.52795844585202	-0.42222178022369	-0.138285358460331	2.7142401098738	-0.57974598021192	-0.578782327946683	-0.211814653557787	-0.516688374719324
RSV_genus683	i	Firmicutes	5.85390322075083e-16	1	1.15541778128822	-0.354279556096187	-0.405746940441065	0.698247920712608	-0.574777234486695	0.066143904812938	-0.578064309344902	-1.92494332492535	-0.487490967033202	0.765618862003951	1.63987386350969
RSV_genus685	a	Firmicutes	9.08364292875128e-17	1	1.98467294256319	-0.44671491303516	1.60280215049878	-0.353917212348006	-0.835173273502299	0.341642132251177	-0.882544678367085	0.0532576143884052	-0.84015571871723	0.267230316943885	-0.891099360675662
RSV_genus698	d	Firmicutes	4.2390333667506e-16	1	-1.36213271416144	0.409210477561066	0.892555507566734	1.28339369424059	1.01933972357807	0.82219254507	0.348401309698147	-0.303578983081894	-0.552751152609838	-1.40296564084845	-1.15366476701297
RSV_genus703	d	Firmicutes	1.21115239050017e-16	1	-1.4420712894129	0.138194438412902	1.32092569691511	0.628713850439018	1.46825818005625	1.01846159611619	-0.284787496744435	-0.375717632157122	-0.404160261843446	-0.884553480130006	-1.18326360165156
RSV_genus709	d	Firmicutes	2.22044604925031e-16	1	-0.989290871107615	1.18183979582649	1.63342621768149	0.737817124542288	0.660411152807881	0.429521569736813	0.0494848351618984	-0.462466501652518	-0.910233693342631	-1.04078730032728	-1.28972232932681
RSV_genus716	i	Firmicutes	-2.0993308102003e-15	1	0.585850351532071	1.41406043104767	0.692251739294002	0.35240087174924	-1.33965856912529	-1.51137914647213	-1.25764456806556	-0.0773345871045163	-0.410664299914103	0.692299860161587	0.859817916897001
RSV_genus726	f	Firmicutes	-7.46877307475105e-16	1	-2.69112252574967	0.304269595406437	0.23287443616579	0.687769407743815	0.632128699417101	0.402075220271969	0.165325539572149	0.941687999229559	0.263297948571679	-0.192451948926818	-0.745854371702019
RSV_genus729	d	Firmicutes	3.43159843975048e-16	1	-1.71555212987041	0.61909930128485	1.60107276286588	0.961007658472898	0.413261621032176	0.637596796434752	0.232810211961145	-0.0986498640995726	-1.01122397003332	-0.520584799583796	-1.11883758846459
RSV_genus731	h	Firmicutes	1.61486985400023e-16	1	-1.35148658395737	-0.727311843232522	-0.811866452897145	-0.342539296003385	-0.679653396742556	-0.273100504102782	0.00335930695204058	0.292474940241326	0.741950026039231	0.965816115740508	2.18235768796266
RSV_genus735	f	Firmicutes	2.62416351275037e-16	1	-2.20525839399363	0.0313127871899261	0.314699607919808	0.978748021635046	1.10995260259031	1.21857451820969	-0.0810054804111546	0.428914994369757	-0.444939524769143	-0.849930478605028	-0.501068654135581
RSV_genus736	f	Firmicutes	1.20610592220642e-15	1	-0.836096777482929	-0.0356002563056877	0.0255649134462026	1.06483994227752	1.08611979952902	1.53667626136215	-1.00958940653396	0.567586423697793	-0.280682860744897	-1.75194207068175	-0.366875968563446
RSV_genus737	d	Firmicutes	8.07434927000114e-16	1	-1.87433872211827	0.804756755778547	1.05027005476051	0.678856343018072	0.956040404706056	1.09608319095842	-0.00957977070414063	-0.198445605631249	-0.808689951113251	-0.969975298835471	-0.724977400819216
RSV_genus740	i	Firmicutes	2.70490700545038e-15	1	0.506881326188807	0.23908049606539	-0.638406120840939	-0.401252529613038	-1.30554272532117	-1.53798675973816	-0.8523112421103	0.546454400843031	0.949486287743859	1.32398990276921	1.16960696401334
RSV_genus742	d	Fusobacteria	-2.40211890782534e-15	1	-1.19556261326819	0.823699143744396	1.42909846085678	0.634365197270973	0.511663302818754	0.78848511160563	0.324588248430004	-0.0902926701495116	-0.266968220049839	-1.4565985247248	-1.50247743653423
RSV_genus746	h	Fusobacteria	-8.27620800175117e-16	1	-1.01319210387685	-1.14611376800886	-0.761438247721518	-0.0176272555550541	-0.60468565512731	-0.62612656697295	-0.105139456822502	0.0108733261515493	1.47114711777995	1.04389888371209	1.74840372644144
RSV_genus750	c	Fusobacteria	-2.22044604925031e-16	1	1.77250873501058	1.70520215762191	0.851144861669597	-0.152597143778838	-0.0577890590295696	-0.310079745108674	-0.547615473833151	-0.771290161089671	-0.726500486665365	-0.629851240431616	-1.13313244436521
RSV_genus993	c	Proteobacteria	4.03717463500057e-17	1	2.26491880479599	1.21100100218591	0.506555072226754	-0.271301438501498	0.276272707518398	-0.562136958968896	-0.433380510035369	-0.405958251691928	-0.661069427299285	-0.823100558515156	-1.10180044171492
RSV_genus998	g	Proteobacteria	1.00929365875014e-17	1	-0.572216371936872	-0.564873776951074	-0.662713512491728	0.22787247760596	2.23864640644847	-0.114845430704672	-0.674350235405406	-0.339513643285452	1.6023118035135	-0.411949107132403	-0.728368609660317
RSV_genus1007	c	Proteobacteria	-4.39042741556312e-16	1	1.42167221495444	1.59288021595421	0.1888637753668	0.555706312726287	0.0430034165891775	-0.89198924972019	0.539471880469971	-0.738545418287921	-1.61894526617536	-0.896618372577711	-0.195499509299705
RSV_genus1017	h	Proteobacteria	5.04646829375071e-16	1	-0.904272132989695	-0.0943891260545409	-0.825533822220452	0.741717514447981	-0.420320269858191	-0.428940164176132	1.21737312430071	0.925069119664498	-0.35751323508793	-1.52420786196534	1.6710168539391
RSV_genus1054	d	Proteobacteria	3.02788097625043e-16	1	-0.49075843817189	-0.585691010217302	1.00034873259493	1.72263628260198	1.14564051532627	0.430613467335124	-0.146101364983893	-0.0915991617368235	-1.64506950347506	-0.272383769663842	-1.0676357496095
RSV_genus1060	e	Proteobacteria	-1.21115239050017e-16	1	-0.461589362043189	0.2927231248398	-0.989969271301068	2.70127100608608	-0.0111891875869915	-0.404515249497202	-0.0714248990930853	0.413750407469181	-0.0151226282312949	-0.610552022946278	-0.843381917695951
RSV_genus1061	h	Proteobacteria	5.04646829375071e-17	1	-0.69839528250672	-0.760931519092982	-1.15964360935787	-0.225195792752948	0.305228588721609	2.01537072022851	0.387867913045578	-0.39984473567006	1.5695530148377	-0.324059624316951	-0.709949673135865
RSV_genus1063	i	Proteobacteria	1.49375461495021e-15	1	0.616285118412137	-0.717958417594309	-0.403972536199635	-0.978565810784766	-1.27618645172675	-0.67626989666799	-0.430952838144872	0.101794992040724	0.716084880313992	1.00591451521737	2.04382644513412
RSV_genus1090	f	Proteobacteria	-2.52323414687536e-16	1	-2.14373106505985	-1.25858484497118	-0.0999929403682905	0.335822041739975	1.05572604075655	1.09495968678464	0.654931331038135	0.751885860907345	0.344908714341795	-0.374670484682573	-0.361254340486557
RSV_genus1133	d	Proteobacteria	-5.6520444890008e-16	1	-1.73910570207206	0.767263686882105	0.644363797094329	1.43832000369198	0.644520385865115	0.97401382882049	-0.142236200138658	0.0369666246717627	-0.514339299960762	-1.17115467931632	-0.938612445537986
RSV_genus1161	g	Proteobacteria	4.03717463500057e-17	1	-0.230047915432897	-0.329195614186168	-0.436469061497638	-0.391747568610822	3.00517756961837	-0.37373958017529	-0.255560102828985	-0.207118411925642	-0.281996009858687	-0.173557438626314	-0.325745866475929
RSV_genus1181	b	Proteobacteria	4.03717463500057e-17	1	0.889189694596672	0.0987433182954311	-0.7858702236644	-0.655823898956561	-0.653719663533272	1.18530900480972	2.21403052432895	-0.706841733721725	-0.567465365066629	-0.310901390207032	-0.706650266881148
RSV_genus1228	c	Proteobacteria	-7.16598497712601e-16	1	2.03328459532762	0.890529749164212	0.471152268610926	1.05633509439369	-0.0981038379791356	-0.402803337124286	-0.820632164633975	-0.48585237690524	-1.33937476940594	-0.586363095435823	-0.718172126012058
RSV_genus1229	b	Proteobacteria	-1.49943189178068e-15	1	0.0947969710346286	2.22244728707882	-0.098546927171431	-1.05281758490079	-1.39575417086193	0.244241988271615	1.09462712045177	-0.16430541978935	-0.187292154541719	-0.813849693154288	0.0564525835826601
RSV_genus1233	c	Proteobacteria	-4.03717463500057e-16	1	1.95224071739739	0.472954443482035	1.0120889136013	0.848451843445103	0.0712478948990621	-0.0137207508589302	-0.991454963846691	-0.562161426552148	-0.466163310792962	-1.16363158098508	-1.15985177978908
RSV_genus1234	c	Proteobacteria	5.39972107431326e-16	1	2.2043885861399	0.71081067928255	0.604048460638953	-0.20689897675666	-0.0188945435499671	0.193638248112006	-1.56261014811673	-0.75117684588341	-0.349453566847027	-1.01291835088614	0.189066457866528
RSV_genus1238	a	Proteobacteria	-1.16068770756266e-16	1	2.08261895113735	-0.590315406729377	0.719142154067377	-1.14834393167804	-0.351047978761338	-0.720788044573573	-0.992974140123631	0.169829987553588	1.30664795922675	-0.218346742964125	-0.25642280715498
RSV_genus1241	c	Proteobacteria	-1.05345025632046e-16	1	2.17609487976773	1.49008523663407	-0.581073738543282	-0.92740370747672	-0.625087452017935	-0.75766311191884	-0.282258074861132	0.516906870592148	-0.456472080397673	-0.5711320441261	0.0180032223477344
RSV_genus1248	h	Proteobacteria	-4.03717463500057e-17	1	-0.600943795689659	-0.586530870342085	-0.458762679908262	-1.04208312163589	-0.947175641976607	-0.545702140070067	1.50147169948553	-0.0967052042450568	0.253443233098156	2.06547714873706	0.457511372546869
RSV_genus1282	i	Proteobacteria	8.07434927000114e-17	1	0.146967513798753	-0.527713891211674	-0.490054390392818	-0.551114615559246	-0.286450932135045	-0.523291335476805	-0.573959545977779	0.148196236238334	-0.643542766241279	0.513285689681764	2.7876780372758
RSV_genus1299	g	Saccharibacteria	-4.74368019612567e-16	1	1.39918065707252	0.448434486234058	-0.64616077818544	0.544356069255339	1.95516976604024	-1.16805297728644	-0.663936557781214	0.185445941904015	-0.804842243882275	-0.489519461613585	-0.760074901757223
RSV_genus1307	d	Spirochaetae	6.66133814775094e-16	1	-1.63375190000085	0.104207476252183	0.651255568100076	1.48427121956203	0.694684471105456	1.28711105344939	0.124741662324937	-0.0944667871236188	-0.521922922159338	-0.875161572711644	-1.22096826879861
RSV_genus1309	f	Synergistetes	2.22044604925031e-16	1	-1.93333939627213	-0.0709501303175327	0.201379483895693	0.879439705576362	1.0683862788775	1.07499802189272	0.61562581078641	0.652775005231406	-0.418193600339849	-0.926824977915445	-1.14329620141513
RSV_genus1322	f	Tenericutes	3.02788097625043e-16	1	-1.85069974850408	-0.266342187289586	0.380078471602775	0.21438780826141	1.17109779505973	1.20870912694978	0.964758701010919	0.587520605193903	-0.441820895458092	-0.791418416667468	-1.17627126015929
